# Genetic Disruption of Serine Biosynthesis is a Key Driver of Macular Telangiectasia Type 2 Etiology and Progression

**DOI:** 10.1101/2020.02.04.934356

**Authors:** Roberto Bonelli, Brendan R E Ansell, Luca Lotta, Thomas Scerri, Traci E Clemons, Irene Leung, The MacTel Consortium, Tunde Peto, Alan C Bird, Ferenc B Sallo, Claudia Langenberg, Melanie Bahlo

**Affiliations:** Department of Medical Biology, The University of Melbourne, 3052, Parkville, Victoria, Australia; Population Health and Immunity Division, Walter and Eliza Hall Institute of Medical Research, 3052, Parkville, Victoria, Australia; MRC Epidemiology Unit, University of Cambridge, CB2 0SL, Cambridge, UK.; The EMMES Corporation, Rockville, 20850, Maryland, United States; Department of Research and Development, Moorfields Eye Hospital NHS Foundation Trust, EC1V 2PD, London, United Kingdom; A list of members and affiliations is provided in Table S8; Department of Ophthalmology, Queen’s University, Belfast, BT7 1NN, United Kingdom; Inherited Eye Disease, Moorfields Eye Hospital NHS Foundation Trust, EC1V 2PD, London, United Kingdom; Department of Ophthalmology, University of Lausanne, Hôpital Ophtalmique Jules-Gonin, Fondation Asile des aveugles, Switzerland

**Keywords:** Retinal Disease, Mendelian Randomization, Metabolomics, GWAS, Serine

## Abstract

**Purpose:** Macular telangiectasia type 2 (MacTel) is a rare, heritable and largely untreatable retinal disorder, often comorbid with diabetes. Genetic risk loci subtend retinal vascular calibre, and glycine/serine/threonine metabolism genes. Serine deficiency may contribute to MacTel via neurotoxic deoxysphingolipid production, however, an independent vascular contribution is also suspected. Here we use statistical genetics to dissect the causal mechanisms underpinning this complex disease.

**Methods:** We integrated genetic markers for MacTel, vascular, and metabolic traits, and applied Mendelian randomization, MTAG, and conditional/interaction genome-wide association analysis to discover causal contributors to both disease, and spatial retinal imaging sub-phenotypes.

**Results:** Serine was a key causal driver of disease occurrence and progression, with a lesser contribution to type 2 diabetes risk. Conversely, glycine, threonine and retinal vascular traits are unlikely to be causal for MacTel. Conditional regression analysis resolved three novel disease loci independent of endogenous serine biosynthetic capacity. By aggregating retinal phenotypes into endophenotypes, we demonstrate that SNPs constituting independent risk loci act via related endophenotypes.

**Discussion:** Our findings will aid in early diagnosis and accurate prognosis of MacTel, and improve prospects for effective therapeutic intervention. Our integrative genetics approach also serves as a useful template for post-GWAS analyses in other disorders.
