## Supplementary Tables for "Genetic Disruption of Serine Biosynthesis is a Key Driver of Macular Telangiectasia Type 2 Etiology and Progression": Table S2.xlsx

### Sheet: variables
Variable	Type
centre.mean	Macular Thickness Variables
centre.sd	Macular Thickness Variables
signal_stratus	Macular Thickness Variables
v01_stratus	Macular Thickness Variables
v02_stratus	Macular Thickness Variables
v03_stratus	Macular Thickness Variables
v04_stratus	Macular Thickness Variables
v05_stratus	Macular Thickness Variables
v06_stratus	Macular Thickness Variables
v07_stratus	Macular Thickness Variables
v08_stratus	Macular Thickness Variables
v09_stratus	Macular Thickness Variables
volume_stratus	Macular Thickness Variables
v01_Cirrus	Macular Thickness Variables
v02_Cirrus	Macular Thickness Variables
v03_Cirrus	Macular Thickness Variables
v04_Cirrus	Macular Thickness Variables
v05_Cirrus	Macular Thickness Variables
v07_Cirrus	Macular Thickness Variables
v08_Cirrus	Macular Thickness Variables
v09_Cirrus	Macular Thickness Variables
volume_Cirrus	Macular Thickness Variables
cube_average_Cirrus	Macular Thickness Variables
v01_spectralis	Macular Thickness Variables
v02_spectralis	Macular Thickness Variables
v03_spectralis	Macular Thickness Variables
v04_spectralis	Macular Thickness Variables
v05_spectralis	Macular Thickness Variables
v06_spectralis	Macular Thickness Variables
v07_spectralis	Macular Thickness Variables
v08_spectralis	Macular Thickness Variables
v09_spectralis	Macular Thickness Variables
v01_sd_spectralis	Macular Thickness Variables
v02_sd_spectralis	Macular Thickness Variables
v04_sd_spectralis	Macular Thickness Variables
v05_sd_spectralis	Macular Thickness Variables
v06_sd_spectralis	Macular Thickness Variables
v07_sd_spectralis	Macular Thickness Variables
v08_sd_spectralis	Macular Thickness Variables
volume_spectralis	Macular Thickness Variables
centre_spectralis	Macular Thickness Variables
centre_min_spectralis	Macular Thickness Variables
centre_max_spectralis	Macular Thickness Variables
inner.empty.spaces	Macular Abnormalities Variables
central.point.involved	Macular Abnormalities Variables
outer.empty.spaces	Macular Abnormalities Variables
central.point.involved2	Macular Abnormalities Variables
apparent.foveal.detachment	Macular Abnormalities Variables
is.os.pr.break	Macular Abnormalities Variables
loss.of.onl	Macular Abnormalities Variables
hyper.reflectivity.on.temp.side	Macular Abnormalities Variables
intra.retinal.pigment.migration	Macular Abnormalities Variables
obvious.subretinal.new.vessels	Macular Abnormalities Variables
record.foveal.thickness	Macular Abnormalities Variables
loss_retinal_trans_01	Macular Abnormalities Variables
loss_retinal_trans_02	Macular Abnormalities Variables
loss_retinal_trans_03	Macular Abnormalities Variables
loss_retinal_trans_04	Macular Abnormalities Variables
loss_retinal_trans_05	Macular Abnormalities Variables
visible_tele_vessels_01	Macular Abnormalities Variables
visible_tele_vessels_02	Macular Abnormalities Variables
visible_tele_vessels_03	Macular Abnormalities Variables
visible_tele_vessels_04	Macular Abnormalities Variables
visible_tele_vessels_05	Macular Abnormalities Variables
dilated_retinal_vessels_01	Macular Abnormalities Variables
dilated_retinal_vessels_02	Macular Abnormalities Variables
dilated_retinal_vessels_03	Macular Abnormalities Variables
dilated_retinal_vessels_04	Macular Abnormalities Variables
dilated_retinal_vessels_05	Macular Abnormalities Variables
blunted_retinal_vessels_01	Macular Abnormalities Variables
blunted_retinal_vessels_02	Macular Abnormalities Variables
blunted_retinal_vessels_03	Macular Abnormalities Variables
blunted_retinal_vessels_04	Macular Abnormalities Variables
blunted_retinal_vessels_05	Macular Abnormalities Variables
right_angle_vein_01	Macular Abnormalities Variables
right_angle_vein_03	Macular Abnormalities Variables
right_angle_vein_05	Macular Abnormalities Variables
retinal_haem	Macular Abnormalities Variables
crystalline_deposits	Macular Abnormalities Variables
yellow_round	Macular Abnormalities Variables
hard_exudates_02	Macular Abnormalities Variables
hard_exudates_05	Macular Abnormalities Variables
irregular_rpe_01	Macular Abnormalities Variables
irregular_rpe_02	Macular Abnormalities Variables
irregular_rpe_03	Macular Abnormalities Variables
irregular_rpe_04	Macular Abnormalities Variables
irregular_rpe_05	Macular Abnormalities Variables
neovasc_changes	Macular Abnormalities Variables
scar_fib	Macular Abnormalities Variables
retinal_haem_cnv	Macular Abnormalities Variables
retinal_detach	Macular Abnormalities Variables
total_area_lesion	Macular Abnormalities Variables
retinal_atrophy	Macular Abnormalities Variables
lamellar_hole	Macular Abnormalities Variables
macular_hole	Macular Abnormalities Variables
stage	Macular Abnormalities Variables
rpe_leakage_01	Macular Abnormalities Variables
rpe_leakage_02	Macular Abnormalities Variables
rpe_leakage_03	Macular Abnormalities Variables
rpe_leakage_04	Macular Abnormalities Variables
rpe_leakage_05	Macular Abnormalities Variables
rpe_leakage_09	Macular Abnormalities Variables
type_leakage_rpe	Macular Abnormalities Variables
outer_cap_leakage_01	Macular Abnormalities Variables
outer_cap_leakage_02	Macular Abnormalities Variables
outer_cap_leakage_03	Macular Abnormalities Variables
outer_cap_leakage_04	Macular Abnormalities Variables
outer_cap_leakage_05	Macular Abnormalities Variables
type_leakage_outercap	Macular Abnormalities Variables
inner_cap_leakage_03	Macular Abnormalities Variables
inner_cap_leakage_05	Macular Abnormalities Variables
type_leakage_innercap	Macular Abnormalities Variables
faz	Macular Abnormalities Variables
linear_branch_01	Macular Abnormalities Variables
linear_branch_02	Macular Abnormalities Variables
linear_branch_03	Macular Abnormalities Variables
linear_branch_04	Macular Abnormalities Variables
linear_branch_05	Macular Abnormalities Variables
cmo	Macular Abnormalities Variables
