## Supplementary Tables for "Genetic Disruption of Serine Biosynthesis is a Key Driver of Macular Telangiectasia Type 2 Etiology and Progression": Table S3.xlsx

### Sheet: Indepennt
Metabolite	beta	OR	Pvalue	Pathway
Serine	-0.651353	0.52134	8.37668e-28	Amino Acids and Biogenic Amines
Glycine	-0.575565	0.562387	5.4364e-19	Amino Acids and Biogenic Amines
lysoPhosphatidylcholine acyl C14:0	0.207514	1.23062	0.00248338	Glycerophospholipids
Phosphatidylcholine diacyl C32:1	0.207514	1.23062	0.00248338	Glycerophospholipids
Phosphatidylcholine diacyl C34:1	0.207514	1.23062	0.00248338	Glycerophospholipids
Phosphatidylcholine with acyl-alkyl residue C38:1	0.202445	1.22439	0.00296832	Glycerophospholipids
Arginine	0.167769	1.18266	0.0282897	Amino Acids and Biogenic Amines
Phenylalanine	-0.165656	0.847338	0.0284597	Amino Acids and Biogenic Amines
Phosphatidylcholine with acyl-alkyl residue C40:5	0.156432	1.16933	0.0555194	Glycerophospholipids
Phosphatidylcholine diacyl C36:6	0.150421	1.16232	0.0673188	Glycerophospholipids
Phosphatidylcholine diacyl C32:2	0.145788	1.15695	0.0673188	Glycerophospholipids
Alanine	0.144408	1.15536	0.0696767	Amino Acids and Biogenic Amines
Phosphatidylcholine diacyl C34:3	0.133621	1.14296	0.111371	Glycerophospholipids
Phosphatidylcholine diacyl C34:4	0.129245	1.13797	0.161488	Glycerophospholipids
lysoPhosphatidylcholine acyl C18:0	0.118882	1.12624	0.205561	Glycerophospholipids
lysoPhosphatidylcholine acyl C16:0	0.116838	1.12394	0.205561	Glycerophospholipids
Glutamate	-0.10115	0.903797	0.417578	Amino Acids and Biogenic Amines
Creatinine	-0.101541	0.903445	0.417578	Amino Acids and Biogenic Amines
lysoPhosphatidylcholine acyl C16:1	0.0953111	1.1	0.492328	Glycerophospholipids
Aspartate	0.0956939	1.10042	0.492328	Amino Acids and Biogenic Amines
Isoleucine	0.0919382	1.0963	0.54951	Amino Acids and Biogenic Amines
SM (OH) C16:1 Sphingomyelin	0.086586	1.09045	0.636647	Sphingolipids
Phosphatidylcholine with acyl-alkyl residue C38:5	0.0827568	1.08628	0.739205	Glycerophospholipids
Phosphatidylcholine with acyl-alkyl residue C40:3	0.0782951	1.08144	0.831231	Glycerophospholipids
Citrulline	-0.0754001	0.927372	0.831231	Amino Acids and Biogenic Amines
Phosphatidylcholine with acyl-alkyl residue C40:6	0.0747403	1.0776	0.831231	Glycerophospholipids
Phosphatidylcholine diacyl C38:3	0.073073	1.07581	0.831231	Glycerophospholipids
Methylglutarylcarnitine	0.0679432	1.0703	0.978233	Acylcarnitines
lysoPhosphatidylcholine acyl C26:0	0.0580228	1.05974	0.996249	Glycerophospholipids
Proline	0.0563509	1.05797	0.996249	Amino Acids and Biogenic Amines
SM (OH) C14:1 Sphingomyelin	0.0563921	1.05801	0.996249	Sphingolipids
Symmetric dimethylarginine	0.0553405	1.0569	0.996249	Amino Acids and Biogenic Amines
Butyrylcarnitine	0.0543084	1.05581	0.996249	Acylcarnitines
Valine	0.0547139	1.05624	0.996249	Amino Acids and Biogenic Amines
Decanoylcarnitine	0.0541908	1.05569	0.996249	Acylcarnitines
Dodecanoylcarnitine	0.0522613	1.05365	0.996249	Acylcarnitines
Phosphatidylcholine with acyl-alkyl residue C38:4	0.0511756	1.05251	0.996249	Glycerophospholipids
Tetradecenoylcarnitine	0.049552	1.0508	0.996249	Acylcarnitines
Phosphatidylcholine diacyl C28:1	0.0484401	1.04963	0.996249	Glycerophospholipids
Tyrosine	0.0481506	1.04933	0.996249	Amino Acids and Biogenic Amines
Decenoylcarnitine	0.0483201	1.04951	0.996249	Acylcarnitines
Phosphatidylcholine with acyl-alkyl residue C42:2	0.0483802	1.04957	0.996249	Glycerophospholipids
Valerylcarnitine	0.0455705	1.04662	0.996249	Acylcarnitines
Hexoses	0.0452278	1.04627	0.996249	Monosaccharides
Octanoylcarnitine	0.0442414	1.04523	0.996249	Acylcarnitines
lysoPhosphatidylcholine acyl C20:3	0.0436467	1.04461	0.996249	Glycerophospholipids
Histidine	-0.0436711	0.957269	0.996249	Amino Acids and Biogenic Amines
Nonaylcarnitine	0.0433526	1.04431	0.996249	Acylcarnitines
Propionylcarnitine	0.0413951	1.04226	0.996249	Acylcarnitines
Phosphatidylcholine with acyl-alkyl residue C42:3	0.0413996	1.04227	0.996249	Glycerophospholipids
Phosphatidylcholine with acyl-alkyl residue C42:1	0.0382287	1.03897	0.996249	Glycerophospholipids
Phosphatidylcholine with acyl-alkyl residue C40:5	0.0373198	1.03802	0.996249	Glycerophospholipids
Phosphatidylcholine diacyl C42:5	0.036449	1.03712	0.996249	Glycerophospholipids
Acetylcarnitine	0.0360333	1.03669	0.996249	Acylcarnitines
Leucine	0.032967	1.03352	0.996249	Amino Acids and Biogenic Amines
SM C24:1 Sphingomyelin	-0.0318307	0.968671	0.996249	Sphingolipids
Tetradecadienylcarnitine	0.0319307	1.03245	0.996249	Acylcarnitines
Kynurenine	0.0312287	1.03172	0.996249	Amino Acids and Biogenic Amines
Methioninesulfoxide	0.0310308	1.03152	0.996249	Amino Acids and Biogenic Amines
SM C16:0 Sphingomyelin	-0.0310917	0.969387	0.996249	Sphingolipids
Phosphatidylcholine with acyl-alkyl residue C36:2	-0.0303677	0.970089	0.996249	Glycerophospholipids
Phosphatidylcholine with acyl-alkyl residue C34:1	0.0299341	1.03039	0.996249	Glycerophospholipids
Phosphatidylcholine with acyl-alkyl residue C38:5	0.029282	1.02971	0.996249	Glycerophospholipids
Phosphatidylcholine with acyl-alkyl residue C40:4	0.0288195	1.02924	0.996249	NA
Phosphatidylcholine diacyl C32:0	0.0275687	1.02795	0.996249	Glycerophospholipids
Phosphatidylcholine diacyl C36:3	0.0273084	1.02768	0.996249	Glycerophospholipids
Sarcosine	0.0267476	1.02711	0.996249	Amino Acids and Biogenic Amines
Hexadecenoylcarnitine	-0.0257452	0.974583	0.996249	Acylcarnitines
Asparagine	-0.0259114	0.974421	0.996249	Amino Acids and Biogenic Amines
Phosphatidylcholine diacyl C34:2	-0.0258634	0.974468	0.996249	Glycerophospholipids
Ornithine	-0.025615	0.97471	0.996249	Amino Acids and Biogenic Amines
lysoPhosphatidylcholine acyl C18:1	0.0254794	1.02581	0.996249	Glycerophospholipids
Phosphatidylcholine diacyl C36:0	-0.0252771	0.97504	0.996249	Glycerophospholipids
Hexanoylcarnitine or Fumarylcarnitine	0.0250548	1.02537	0.996249	Acylcarnitines
Phosphatidylcholine diacyl C30:0	0.0236847	1.02397	0.996249	Glycerophospholipids
lysoPhosphatidylcholine acyl C24:0	0.0236847	1.02397	0.996249	Glycerophospholipids
Octadecanoylcarnitine	0.0228564	1.02312	0.996249	Acylcarnitines
Phosphatidylcholine with acyl-alkyl residue C42:4	0.0223061	1.02256	0.996249	Glycerophospholipids
Tetradecanoylcarnitine	-0.0220498	0.978192	0.996249	Acylcarnitines
lysoPhosphatidylcholine acyl C20:4	0.0222901	1.02254	0.996249	Glycerophospholipids
Phosphatidylcholine with acyl-alkyl residue C30:1	-0.0220926	0.97815	0.996249	Glycerophospholipids
Spermidine	0.0211958	1.02142	0.996249	Amino Acids and Biogenic Amines
Pimelylcarnitine	0.0196958	1.01989	0.996249	Acylcarnitines
Dodecenoylcarnitine	0.0196958	1.01989	0.996249	Acylcarnitines
Methionine	0.017849	1.01801	0.996249	Amino Acids and Biogenic Amines
SM (OH) C22:2 Sphingomyelin	0.0178828	1.01804	0.996249	Sphingolipids
Phosphatidylcholine with acyl-alkyl residue C40:2	0.0172633	1.01741	0.996249	Glycerophospholipids
Threonine	-0.0165014	0.983634	0.996249	Amino Acids and Biogenic Amines
lysoPhosphatidylcholine acyl C26:1	0.0151615	1.01528	0.996249	Glycerophospholipids
Acetylornithine	-0.0145716	0.985534	0.996249	Amino Acids and Biogenic Amines
trans-OH-Pro	0.0140212	1.01412	0.996249	Amino Acids and Biogenic Amines
SM C20:2 Sphingomyelin	-0.0139552	0.986142	0.996249	Sphingolipids
Phosphatidylcholine with acyl-alkyl residue C40:3	-0.0139552	0.986142	0.996249	Glycerophospholipids
Phosphatidylcholine diacyl C38:0	0.0137353	1.01383	0.996249	Glycerophospholipids
Octadecadienylcarnitine	-0.0133477	0.986741	0.996249	Acylcarnitines
lysoPhosphatidylcholine acyl C17:0	0.0125368	1.01262	0.996249	Glycerophospholipids
Lysine	-0.0124341	0.987643	0.996249	Amino Acids and Biogenic Amines
Phosphatidylcholine with acyl-alkyl residue C44:5	0.011917	1.01199	0.996249	Glycerophospholipids
Phosphatidylcholine with acyl-alkyl residue C36:4	0.0114654	1.01153	0.996249	Glycerophospholipids
Phosphatidylcholine diacyl C24:0	0.011436	1.0115	0.996249	Glycerophospholipids
Phosphatidylcholine with acyl-alkyl residue C34:2	-0.0111905	0.988872	0.996249	Glycerophospholipids
Phosphatidylcholine with acyl-alkyl residue C42:5	0.0106942	1.01075	0.996249	Glycerophospholipids
Phosphatidylcholine diacyl C42:6	0.0106008	1.01066	0.996249	Glycerophospholipids
Octadecenoylcarnitine	-0.00977469	0.990273	0.996249	Acylcarnitines
Phosphatidylcholine diacyl C36:4	0.00948345	1.00953	0.996249	Glycerophospholipids
SM C18:1 Sphingomyelin	-0.00933237	0.990711	0.996249	Sphingolipids
Phosphatidylcholine diacyl C36:2	0.00899886	1.00904	0.996249	Glycerophospholipids
Phosphatidylcholine diacyl C42:4	0.00871625	1.00875	0.996249	Glycerophospholipids
Phosphatidylcholine with acyl-alkyl residue C36:5	0.0086059	1.00864	0.996249	Glycerophospholipids
Phosphatidylcholine with acyl-alkyl residue C38:6	-0.0082179	0.991816	0.996249	Glycerophospholipids
Hexadecanoylcarnitine	-0.00798238	0.992049	0.996249	Acylcarnitines
lysoPhosphatidylcholine acyl C28:0	-0.0080738	0.991959	0.996249	Glycerophospholipids
Phosphatidylcholine with acyl-alkyl residue C44:6	0.00762253	1.00765	0.996249	Glycerophospholipids
Phosphatidylcholine with acyl-alkyl residue C40:4	0.00762253	1.00765	0.996249	Glycerophospholipids
Phosphatidylcholine with acyl-alkyl residue C40:4	0.00762253	1.00765	0.996249	Glycerophospholipids
Phosphatidylcholine diacyl C42:0	0.00762253	1.00765	0.996249	Glycerophospholipids
lysoPhosphatidylcholine acyl C28:1	0.00762253	1.00765	0.996249	Glycerophospholipids
Phosphatidylcholine with acyl-alkyl residue C38:3	0.00754794	1.00758	0.996249	Glycerophospholipids
Phosphatidylcholine with acyl-alkyl residue C30:2	-0.00740751	0.99262	0.996249	Glycerophospholipids
Phosphatidylcholine with acyl-alkyl residue C38:6	0.00738873	1.00742	0.996249	Glycerophospholipids
Carnitine	-0.00599654	0.994021	0.996249	Acylcarnitines
Phosphatidylcholine with acyl-alkyl residue C32:2	0.00522236	1.00524	0.996249	Glycerophospholipids
SM C16:1 Sphingomyelin	0.00507148	1.00508	0.996249	Sphingolipids
Phosphatidylcholine diacyl C42:1	0.00507148	1.00508	0.996249	Glycerophospholipids
alpha-Aminoadipic acid	0.00478488	1.0048	0.996249	Amino Acids and Biogenic Amines
Phosphatidylcholine with acyl-alkyl residue C38:2	-0.00417207	0.995837	0.996249	Glycerophospholipids
Phosphatidylcholine diacyl C36:5	-0.00412969	0.995879	0.996249	Glycerophospholipids
lysoPhosphatidylcholine acyl C18:2	0.0033088	1.00331	0.996249	Glycerophospholipids
Phosphatidylcholine diacyl C26:0	-0.00323119	0.996774	0.996249	Glycerophospholipids
Phosphatidylcholine with acyl-alkyl residue C40:6	-0.00201219	0.99799	0.996249	Glycerophospholipids
Phosphatidylcholine with acyl-alkyl residue C34:3	0.0017202	1.00172	0.996249	Glycerophospholipids
Phosphatidylcholine with acyl-alkyl residue C32:1	0.00159534	1.0016	0.996249	Glycerophospholipids
Glutamine	-0.00125968	0.998741	0.996249	Amino Acids and Biogenic Amines
Phosphatidylcholine with acyl-alkyl residue C38:4	-0.00108208	0.998919	0.996249	Glycerophospholipids
Tryptophan	0.00085942	1.00086	0.996249	Amino Acids and Biogenic Amines
SM C24:0 Sphingomyelin	0.000630843	1.00063	0.996249	Sphingolipids
SM (OH) C22:1 Sphingomyelin	0.000630843	1.00063	0.996249	Sphingolipids
SM C18:0 Sphingomyelin	0.000526113	1.00053	0.996249	Sphingolipids
Phosphatidylcholine with acyl-alkyl residue C36:3	0.000427971	1.00043	0.996249	Glycerophospholipids
Phosphatidylcholine with acyl-alkyl residue C40:1	0.00040024	1.0004	0.996249	Glycerophospholipids
Phosphatidylcholine with acyl-alkyl residue C38:0	-0.000246763	0.999753	0.996249	Glycerophospholipids

### Sheet: Serine
met	beta	OR	fdr
Ser	-0.651353	0.52134	8.37668e-28
Gly	-0.266624	0.765961	0.0221623
Phe	-0.145411	0.864667	0.344925
Glu	-0.098092	0.906565	0.994876
SMOHC161	0.0931213	1.09759	0.994876
Ala	0.0916797	1.09601	0.994876
PCaaC405	0.0919028	1.09626	0.994876
His	-0.0857758	0.9178	0.994876
C5MDC	0.0803778	1.0837	0.994876
C4	0.0692806	1.07174	0.994876
PCaaC383	0.0678704	1.07023	0.994876
SMOHC141	0.0641021	1.0662	0.994876
SDMA	0.0582867	1.06002	0.994876
PCaaC403	0.0616971	1.06364	0.994876
PCaaC281	0.0561617	1.05777	0.994876
PCaaC425	0.0573722	1.05905	0.994876
Cit	-0.0553828	0.946123	0.994876
Val	0.0531121	1.05455	0.994876
Tyr	0.0527464	1.05416	0.994876
C12	0.0505618	1.05186	0.994876
Gln	0.0501783	1.05146	0.994876
Hexose	0.0470324	1.04816	0.994876
Pro	0.0450101	1.04604	0.994876
C3	0.0459362	1.04701	0.994876
Arg	0.0457624	1.04683	0.994876
Creatinine	-0.0433341	0.957591	0.994876
C141	0.0391196	1.03989	0.994876
MetSO	0.0387521	1.03951	0.994876
C5	0.0388232	1.03959	0.994876
lysoPCaC260	0.0376752	1.03839	0.994876
C2	0.0377972	1.03852	0.994876
C9	0.0364732	1.03715	0.994876
C6C41DC	0.0354614	1.0361	0.994876
PCaeC421	0.0343608	1.03496	0.994876
lysoPCaC182	-0.0328855	0.967649	0.994876
C161	-0.0324987	0.968024	0.994876
C10	0.0328036	1.03335	0.994876
Sarcosine	0.0325595	1.0331	0.994876
PCaeC381	0.0325097	1.03304	0.994876
Spermidine	0.0308812	1.03136	0.994876
lysoPCaC170	-0.0304119	0.970046	0.994876
C14	-0.0303487	0.970107	0.994876
PCaaC342	-0.0304892	0.969971	0.994876
C101	0.0292652	1.0297	0.994876
PCaeC341	0.0288742	1.0293	0.994876
PCaaC300	0.0289321	1.02935	0.994876
lysoPCaC240	0.0289321	1.02935	0.994876
lysoPCaC161	-0.0288707	0.971542	0.994876
PCaaC366	0.0280588	1.02846	0.994876
PCaaC360	-0.026318	0.974025	0.994876
PCaeC362	-0.0260043	0.974331	0.994876
C142	0.0259153	1.02625	0.994876
PCaaC384	0.0260938	1.02644	0.994876
lysoPCaC140	0.0270568	1.02743	0.994876
PCaaC321	0.0270568	1.02743	0.994876
PCaaC341	0.0270568	1.02743	0.994876
SMC160	-0.0253671	0.974952	0.994876
lysoPCaC180	0.0256734	1.02601	0.994876
PCaeC301	-0.0253202	0.974998	0.994876
Asn	0.0242969	1.02459	0.994876
C181	-0.0237851	0.976496	0.994876
AcOrn	-0.0236379	0.976639	0.994876
C16	-0.0231475	0.977118	0.994876
PCaaC363	0.0229807	1.02325	0.994876
PCaaC344	0.0234629	1.02374	0.994876
PCaaC385	0.0221319	1.02238	0.994876
PCaaC402	0.0216631	1.0219	0.994876
C182	-0.0212827	0.978942	0.994876
SMOHC222	0.0210057	1.02123	0.994876
PCaeC385	0.0204739	1.02068	0.994876
C8	0.020232	1.02044	0.994876
PCaaC380	0.0198889	1.02009	0.994876
lysoPCaC261	0.0195744	1.01977	0.994876
SMC241	-0.0192877	0.980897	0.994876
PCaeC424	0.0183619	1.01853	0.994876
lysoPCaC203	0.0180778	1.01824	0.994876
PCaaC362	0.0179218	1.01808	0.994876
PCaeC342	-0.0181481	0.982016	0.994876
Lys	-0.0179357	0.982224	0.994876
Leu	-0.0173097	0.982839	0.994876
PCaeC404	0.0169397	1.01708	0.994876
PCaaC320	0.0161555	1.01629	0.994876
Orn	-0.0162107	0.98392	0.994876
PCaeC405	0.0148332	1.01494	0.994876
lysoPCaC181	-0.0146074	0.985499	0.994876
PCaaC322	0.0144641	1.01457	0.994876
PCaaC426	0.0139687	1.01407	0.994876
C0	-0.0138676	0.986228	0.994876
lysoPCaC204	0.0136086	1.0137	0.994876
PCaeC403	-0.013633	0.98646	0.994876
SMC202	-0.013633	0.98646	0.994876
Thr	-0.0137504	0.986344	0.994876
PCaeC343	-0.0129447	0.987139	0.994876
PCaeC422	0.0128	1.01288	0.994876
lysoPCaC160	-0.012651	0.987429	0.994876
PCaaC260	-0.0120529	0.988019	0.994876
PCaeC423	0.0119548	1.01203	0.994876
PCaaC240	0.0117182	1.01179	0.994876
PCaaC406	0.0117097	1.01178	0.994876
Ile	0.0115377	1.0116	0.994876
PCaeC321	-0.0109107	0.989149	0.994876
PCaaC364	0.0110042	1.01106	0.994876
PCaeC446	0.010802	1.01086	0.994876
PCaaC404	0.010802	1.01086	0.994876
PCaaC420	0.010802	1.01086	0.994876
lysoPCaC281	0.010802	1.01086	0.994876
Trp	0.0107945	1.01085	0.994876
C18	0.0105496	1.01061	0.994876
Kynurenine	0.00952372	1.00957	0.994876
PCaeC363	-0.0093565	0.990687	0.994876
PCaeC383	-0.00925662	0.990786	0.994876
Asp	-0.00933697	0.990706	0.994876
PCaeC445	0.00920292	1.00925	0.994876
PCaeC322	-0.00839392	0.991641	0.994876
PCaaC424	0.0076163	1.00765	0.994876
PCaeC384	0.00750268	1.00753	0.994876
C121	0.00738369	1.00741	0.994876
C7DC	0.00738369	1.00741	0.994876
PCaeC364	0.00707178	1.0071	0.994876
Met	-0.00696183	0.993062	0.994876
PCaeC406	0.00613385	1.00615	0.994876
lysoPCaC280	0.0058251	1.00584	0.994876
alphaAAA	0.00573267	1.00575	0.994876
SMC181	0.00538332	1.0054	0.994876
PCaaC343	0.00480693	1.00482	0.994876
PCaeC302	-0.00393575	0.996072	0.994876
SMC161	0.00313249	1.00314	0.994876
PCaaC421	0.00313249	1.00314	0.994876
PCaeC380	-0.00288735	0.997117	0.994876
SMC180	0.0026662	1.00267	0.994876
PCaeC365	0.00201255	1.00201	0.994876
PCaeC425	0.00185169	1.00185	0.994876
PCaaC365	-0.0017243	0.998277	0.994876
PCaeC382	-0.00161014	0.998391	0.994876
PCaeC401	0.00159107	1.00159	0.994876
SMC240	0.00153684	1.00154	0.994876
SMOHC221	0.00153684	1.00154	0.994876
t4OHPro	-0.00116248	0.998838	0.994876
PCaaC386	0.00082813	1.00083	0.994876
PCaeC386	-0.000118141	0.999882	0.998248

### Sheet: Serine + Glycine
met	beta	OR	fdr
Ser	-0.508291	0.601523	3.26739e-11
Gly	-0.266624	0.765961	0.0221623
Phe	-0.139589	0.869716	0.471584
His	-0.136819	0.872128	0.521183
Ala	0.101756	1.10711	0.998527
SMOHC161	0.0981752	1.10316	0.998527
Glu	-0.0948965	0.909467	0.998527
PCaaC405	0.0972934	1.10218	0.998527
Thr	-0.0942047	0.910096	0.998527
PCaaC383	0.0756221	1.07855	0.998527
C4	0.0732565	1.07601	0.998527
C5MDC	0.0721734	1.07484	0.998527
PCaeC381	0.0739691	1.07677	0.998527
PCaaC341	0.070328	1.07286	0.998527
lysoPCaC140	0.070328	1.07286	0.998527
PCaaC321	0.070328	1.07286	0.998527
SMOHC141	0.0622165	1.06419	0.998527
Val	0.0618507	1.0638	0.998527
SDMA	0.0580016	1.05972	0.998527
PCaaC403	0.0607714	1.06266	0.998527
Creatinine	-0.0575376	0.944086	0.998527
Asp	-0.0588532	0.942845	0.998527
PCaaC281	0.0541756	1.05567	0.998527
PCaaC425	0.0543858	1.05589	0.998527
PCaaC366	0.0543122	1.05581	0.998527
Tyr	0.0517636	1.05313	0.998527
Hexose	0.0500524	1.05133	0.998527
C3	0.0479225	1.04909	0.998527
C12	0.0467611	1.04787	0.998527
PCaaC322	0.0458638	1.04693	0.998527
lysoPCaC260	0.0432148	1.04416	0.998527
Cit	-0.0440835	0.956874	0.998527
lysoPCaC180	0.0424539	1.04337	0.998527
C2	0.0412337	1.0421	0.998527
C5	0.0403482	1.04117	0.998527
Pro	0.0389616	1.03973	0.998527
C6C41DC	0.0396633	1.04046	0.998527
MetSO	0.0393565	1.04014	0.998527
PCaeC421	0.0381934	1.03893	0.998527
Gln	0.0377346	1.03846	0.998527
Sarcosine	0.0369915	1.03768	0.998527
C141	0.0360595	1.03672	0.998527
C161	-0.0337624	0.966801	0.998527
PCaeC341	0.0318131	1.03232	0.998527
PCaaC344	0.0327571	1.0333	0.998527
C9	0.0315237	1.03203	0.998527
PCaaC343	0.0322228	1.03275	0.998527
Spermidine	0.0308761	1.03136	0.998527
PCaaC342	-0.0304698	0.96999	0.998527
SMC160	-0.0298782	0.970564	0.998527
C14	-0.0292481	0.971175	0.998527
Ile	0.0296676	1.03011	0.998527
lysoPCaC182	-0.0285424	0.971861	0.998527
PCaaC385	0.0286448	1.02906	0.998527
lysoPCaC170	-0.0267373	0.973617	0.998527
PCaeC362	-0.0266292	0.973722	0.998527
lysoPCaC240	0.0259278	1.02627	0.998527
PCaaC300	0.0259278	1.02627	0.998527
AcOrn	-0.0256579	0.974668	0.998527
PCaaC363	0.0252212	1.02554	0.998527
C181	-0.0241526	0.976137	0.998527
PCaeC404	0.0241155	1.02441	0.998527
SMOHC222	0.0234472	1.02372	0.998527
Lys	-0.0231228	0.977142	0.998527
PCaaC384	0.0225262	1.02278	0.998527
PCaaC406	0.0224367	1.02269	0.998527
C16	-0.0219076	0.978331	0.998527
lysoPCaC203	0.0220062	1.02225	0.998527
PCaeC301	-0.0221213	0.978122	0.998527
PCaaC360	-0.0217973	0.978439	0.998527
C142	0.0210222	1.02124	0.998527
C182	-0.0207513	0.979463	0.998527
PCaaC402	0.0200423	1.02024	0.998527
PCaeC385	0.0196621	1.01986	0.998527
PCaeC424	0.0193957	1.01959	0.998527
PCaaC362	0.0174138	1.01757	0.998527
PCaaC320	0.017436	1.01759	0.998527
lysoPCaC261	0.0172465	1.0174	0.998527
PCaaC380	0.0170668	1.01721	0.998527
Trp	0.0169338	1.01708	0.998527
Arg	-0.0174534	0.982698	0.998527
PCaeC342	-0.0154665	0.984652	0.998527
C10	0.0145903	1.0147	0.998527
Asn	0.0144465	1.01455	0.998527
C18	0.0128966	1.01298	0.998527
lysoPCaC181	-0.0122144	0.98786	0.998527
PCaaC426	0.012275	1.01235	0.998527
PCaeC343	-0.0117956	0.988274	0.998527
C0	-0.0116674	0.9884	0.998527
lysoPCaC204	0.0115183	1.01158	0.998527
SMC241	-0.0114125	0.988652	0.998527
SMC240	0.0114295	1.0115	0.998527
SMOHC221	0.0114295	1.0115	0.998527
SMC202	-0.0111634	0.988899	0.998527
PCaeC403	-0.0111634	0.988899	0.998527
C101	0.0108257	1.01088	0.998527
Orn	-0.0104062	0.989648	0.998527
lysoPCaC160	0.0104468	1.0105	0.998527
PCaeC405	0.0103313	1.01038	0.998527
PCaaC240	0.00955899	1.0096	0.998527
PCaaC404	0.00930704	1.00935	0.998527
PCaaC420	0.00930704	1.00935	0.998527
PCaeC446	0.00930704	1.00935	0.998527
lysoPCaC281	0.00930704	1.00935	0.998527
PCaeC302	-0.00929259	0.99075	0.998527
Kynurenine	0.0092655	1.00931	0.998527
PCaaC260	-0.00929447	0.990749	0.998527
PCaeC422	0.0078849	1.00792	0.998527
PCaeC380	-0.00757656	0.992452	0.998527
SMC180	-0.00722715	0.992799	0.998527
PCaeC423	0.00725713	1.00728	0.998527
PCaeC445	0.00709101	1.00712	0.998527
alphaAAA	0.00706231	1.00709	0.998527
PCaaC364	0.00684131	1.00686	0.998527
lysoPCaC161	-0.00673999	0.993283	0.998527
lysoPCaC280	0.0063428	1.00636	0.998527
PCaaC424	0.00627793	1.0063	0.998527
PCaeC363	-0.00558511	0.99443	0.998527
PCaeC321	-0.0055066	0.994509	0.998527
PCaeC364	0.00538575	1.0054	0.998527
PCaaC365	-0.00503696	0.994976	0.998527
PCaeC384	0.00498079	1.00499	0.998527
Met	-0.00399178	0.996016	0.998527
PCaeC406	0.00373921	1.00375	0.998527
C7DC	0.00321488	1.00322	0.998527
C121	0.00321488	1.00322	0.998527
PCaeC365	0.00300374	1.00301	0.998527
PCaaC386	-0.00295398	0.99705	0.998527
t4OHPro	-0.00271491	0.997289	0.998527
PCaeC383	-0.00266477	0.997339	0.998527
PCaeC401	-0.00263061	0.997373	0.998527
PCaeC322	-0.00255019	0.997453	0.998527
Leu	0.00243169	1.00243	0.998527
SMC181	0.00225376	1.00226	0.998527
SMC161	0.00169926	1.0017	0.998527
PCaaC421	0.00169926	1.0017	0.998527
PCaeC425	0.000700344	1.0007	0.998527
C8	0.000591849	1.00059	0.998527
PCaeC386	-0.000240471	0.99976	0.998527
PCaeC382	9.97159e-05	1.0001	0.998527
