## Supplementary Tables for "Genetic Disruption of Serine Biosynthesis is a Key Driver of Macular Telangiectasia Type 2 Etiology and Progression": Table S4.xlsx

### Sheet: Table_S3
metabolite	beta	OR	pval	fdr
shin_creatine	-0.346803	0.706945	3.22008e-10	5.59928e-08
shin_glycine	-0.345578	0.707811	4.51555e-10	5.59928e-08
shin_N_acetylglycine	-0.317774	0.727767	6.5137e-09	5.38465e-07
shin_serine	-0.294391	0.744985	3.9562e-08	2.45285e-06
shin_pyroglutamine_	0.213097	1.2375	5.03135e-05	0.00237139
shin_mannose	-0.213351	0.807872	5.73723e-05	0.00237139
shin_1_myristoylglycerophosphocholine	0.214989	1.23985	7.0488e-05	0.00249729
shin_gamma_glutamylvaline	0.191907	1.21156	0.000285272	0.00884342
shin_2_aminobutyrate	-0.18722	0.829261	0.000390764	0.0107677
shin_choline	0.178575	1.19551	0.000695883	0.0157918
shin_1_palmitoylglycerol__1_monopalmitin_	0.178481	1.1954	0.000700444	0.0157918
shin_arginine	0.148014	1.15953	0.0046493	0.0960855
shin_3_phenylpropionate__hydrocinnamate_	0.142696	1.15338	0.00664774	0.126818
shin_asparagine	-0.135352	0.873408	0.0102062	0.180796
shin_heptanoate__7_0_	-0.131918	0.876413	0.012281	0.197986
shin_alanine	0.131186	1.14018	0.0127733	0.197986
shin_4_methyl_2_oxopentanoate	0.128243	1.13683	0.0148892	0.217207
shin_N_acetylthreonine	0.116828	1.12393	0.0276426	0.380853
shin_phenylalanylphenylalanine	-0.114744	0.891594	0.0293708	0.383366
shin_bradykinin__des_arg_9_	-0.112103	0.893952	0.0321447	0.398595
shin_3__4_hydroxyphenyl_lactate	0.109979	1.11626	0.0358505	0.414122
shin_glutamate	0.109204	1.11539	0.0369991	0.414122
shin_gamma_glutamylmethionine_	0.107972	1.11402	0.0384065	0.414122
shin_estrone_3_sulfate	-0.106547	0.898933	0.0427276	0.415652
shin_phenylacetate	-0.104871	0.900441	0.0439547	0.415652
shin_1_linoleoylglycerophosphocholine	0.105166	1.11089	0.0439806	0.415652
shin_taurolithocholate_3_sulfate	-0.104488	0.900785	0.0452525	0.415652
shin_undecanoate__11_0_	0.0996795	1.10482	0.0579714	0.513461
shin_2_methylbutyroylcarnitine	0.0965791	1.1014	0.065114	0.556837
shin_glycylvaline	0.0948569	1.0995	0.0685683	0.562584
shin_1_eicosatrienoylglycerophosphocholine_	0.0942206	1.0988	0.070323	0.562584
shin_erythrose	-0.0927152	0.911453	0.0790055	0.59441
shin_phenol_sulfate	-0.09563	0.9088	0.0790949	0.59441
shin_glutaroyl_carnitine	0.089795	1.09395	0.0862178	0.612145
shin_2_palmitoylglycerophosphocholine_	0.0891668	1.09326	0.0863915	0.612145
shin_3_methyl_2_oxovalerate	0.0855466	1.08931	0.103626	0.701645
shin_succinylcarnitine	-0.0841653	0.919279	0.109453	0.701645
shin_margarate__17_0_	0.083444	1.08702	0.113868	0.701645
shin_1_palmitoylglycerophosphoinositol_	-0.0811234	0.92208	0.11641	0.701645
shin_3_methyl_2_oxobutyrate	0.0809981	1.08437	0.121825	0.701645
shin_3_indoxyl_sulfate	-0.0799197	0.92319	0.12469	0.701645
shin_betaine	0.0804004	1.08372	0.124828	0.701645
shin_chiro_inositol	0.0804082	1.08373	0.1266	0.701645
shin_phenylalanine	-0.0803228	0.922818	0.127462	0.701645
shin_2_stearoylglycerophosphocholine_	0.0793593	1.08259	0.128735	0.701645
shin_citrulline	0.0780476	1.08117	0.135325	0.701645
shin_taurocholate	0.0770482	1.08009	0.138216	0.701645
shin_glycodeoxycholate	-0.0776069	0.925328	0.140709	0.701645
shin_butyrylcarnitine	0.0758195	1.07877	0.142725	0.701645
shin_palmitoyl_sphingomyelin	0.0767902	1.07982	0.143683	0.701645
shin_pipecolate	0.0755107	1.07843	0.147802	0.701645
shin_histidine	0.0738447	1.07664	0.149874	0.701645
shin_leucylleucine	0.0752051	1.07811	0.149948	0.701645
shin_isoleucine	0.0739874	1.07679	0.153921	0.706898
shin_gamma_glutamylleucine	0.0735003	1.07627	0.159157	0.717655
shin_cortisone	-0.0731739	0.929439	0.163853	0.718459
shin_myo_inositol	-0.0723589	0.930197	0.165944	0.718459
shin_alpha_tocopherol	0.0722326	1.07491	0.168027	0.718459
shin_lactate	0.0698617	1.07236	0.180008	0.735896
shin_valine	0.0702383	1.07276	0.182024	0.735896
shin_pantothenate	0.0692602	1.07172	0.184343	0.735896
shin_myristoleate__14_1n5_	-0.0684385	0.933851	0.191549	0.735896
shin_2_hydroxyisobutyrate	-0.0680151	0.934246	0.193882	0.735896
shin_decanoylcarnitine	0.0679324	1.07029	0.195575	0.735896
shin_7_methylguanine	-0.0676621	0.934576	0.196183	0.735896
shin_2_hydroxyglutarate	-0.0677919	0.934455	0.198675	0.735896
shin_phenyllactate__PLA_	0.0670965	1.0694	0.198811	0.735896
shin_isobutyrylcarnitine	0.0674036	1.06973	0.202191	0.737404
shin_proline	0.065153	1.06732	0.211046	0.747878
shin_gamma_glutamylisoleucine_	0.0655238	1.06772	0.211095	0.747878
shin_leucine	0.0645843	1.06672	0.218783	0.764199
shin_lysine	-0.0633177	0.938645	0.222171	0.765255
shin_dihomo_linoleate__20_2n6_	-0.0623847	0.939521	0.231858	0.7769
shin_isovalerylcarnitine	0.0623716	1.06436	0.233361	0.7769
shin_acetylphosphate	0.0622115	1.06419	0.236697	0.7769
shin_gamma_glutamylglutamate	-0.0611776	0.940656	0.241912	0.7769
shin_aspartylphenylalanine	0.0608528	1.06274	0.243901	0.7769
shin_pro_hydroxy_pro	0.0609455	1.06284	0.246017	0.7769
shin_4_androsten_3beta_17beta_diol_disulfate_1_	-0.0608981	0.940919	0.24748	0.7769
shin_1_linoleoylglycerol__1_monolinolein_	-0.0589814	0.942724	0.25989	0.792785
shin_nonadecanoate__19_0_	0.0577296	1.05943	0.263505	0.792785
shin_caproate__6_0_	-0.0592629	0.942459	0.263915	0.792785
shin_eicosapentaenoate__EPA__20_5n3_	-0.058251	0.943413	0.265327	0.792785
shin_adrenate__22_4n6_	-0.0570479	0.944549	0.273054	0.804481
shin_N_acetylalanine	0.0568542	1.0585	0.276265	0.804481
shin_DSGEGDFXAEGGGVR_	-0.0572502	0.944358	0.279857	0.804481
shin_pentadecanoate__15_0_	0.0558863	1.05748	0.28302	0.804481
shin_oleoylcarnitine	0.056085	1.05769	0.285752	0.804481
shin_cholate	0.0554766	1.05704	0.290312	0.804481
shin_1_heptadecanoylglycerophosphocholine	0.0551129	1.05666	0.292525	0.804481
shin_bilirubin__E_E__	-0.0548522	0.946625	0.295193	0.804481
shin_indolepropionate	0.0545972	1.05612	0.303069	0.807284
shin_5alpha_androstan_3beta_17beta_diol_disulfate	-0.0538335	0.94759	0.30332	0.807284
shin_gamma_glutamylphenylalanine	-0.0528262	0.948545	0.311629	0.807284
shin_1_6_anhydroglucose	0.0522912	1.05368	0.313974	0.807284
shin_1_stearoylglycerophosphoethanolamine	0.0524752	1.05388	0.31555	0.807284
shin_urea	-0.0521736	0.949164	0.320938	0.807284
shin_bilirubin__E_Z_or_Z_E__	-0.0517373	0.949578	0.32313	0.807284
shin_taurochenodeoxycholate	-0.0510621	0.95022	0.329439	0.807284
shin_stearate__18_0_	0.0508954	1.05221	0.332678	0.807284
shin_gamma_glutamylglutamine	-0.0500774	0.951156	0.336078	0.807284
shin_deoxycholate	-0.0495826	0.951627	0.345658	0.807284
shin_indolelactate	0.0488988	1.05011	0.346849	0.807284
shin_uridine	0.0489616	1.05018	0.347035	0.807284
shin_glycerophosphorylcholine__GPC_	0.0491348	1.05036	0.348918	0.807284
shin_trans_4_hydroxyproline	-0.0486331	0.952531	0.349634	0.807284
shin_xanthine	-0.0493049	0.951891	0.353044	0.807284
shin_levulinate__4_oxovalerate_	-0.0480732	0.953064	0.35822	0.807284
shin_cholesterol	0.0480103	1.04918	0.358299	0.807284
shin_bilirubin__Z_Z_	-0.0479606	0.953171	0.36058	0.807284
shin_p_cresol_sulfate	0.0470948	1.04822	0.369976	0.807284
shin_pyroglutamylglycine	0.0467838	1.0479	0.371305	0.807284
shin_dihomo_linolenate__20_3n3_or_n6_	0.0462474	1.04733	0.375197	0.807284
shin_palmitoylcarnitine	0.0458669	1.04694	0.377128	0.807284
shin_erythronate_	0.046157	1.04724	0.377215	0.807284
shin_palmitoleate__16_1n7_	0.0460241	1.0471	0.380025	0.807284
shin_1_docosahexaenoylglycerophosphocholine_	0.0461554	1.04724	0.381045	0.807284
shin_ursodeoxycholate	0.0447922	1.04581	0.391075	0.807284
shin_pseudouridine	-0.0441843	0.956778	0.394529	0.807284
shin_glucose	-0.0443922	0.956579	0.396068	0.807284
shin_1_palmitoylglycerophosphoethanolamine	-0.0439444	0.957007	0.399111	0.807284
shin_phosphate	-0.0443522	0.956617	0.399917	0.807284
shin_glycerate	0.0441103	1.0451	0.400387	0.807284
shin_1_arachidonoylglycerophosphoethanolamine_	0.0436494	1.04462	0.404512	0.809023
shin_glycocholate	0.0419301	1.04282	0.418608	0.816183
shin_pyridoxate	0.0420324	1.04293	0.422624	0.816183
shin_10_undecenoate__11_1n1_	0.0416686	1.04255	0.42371	0.816183
shin_N2_N2_dimethylguanosine	-0.0417588	0.959101	0.425254	0.816183
shin_7_alpha_hydroxy_3_oxo_4_cholestenoate__7_Hoca_	0.0412712	1.04213	0.427193	0.816183
shin_hexanoylcarnitine	0.0415955	1.04247	0.427838	0.816183
shin_dehydroisoandrosterone_sulfate__DHEA_S_	0.0412564	1.04212	0.432123	0.816436
shin_3__3_hydroxyphenyl_propionate	-0.0411405	0.959694	0.434555	0.816436
shin_urate	-0.0403814	0.960423	0.438847	0.818301
shin_citrate	-0.0391056	0.961649	0.453515	0.833815
shin_arabinose	0.0394014	1.04019	0.453891	0.833815
shin_valerate	-0.0372346	0.96345	0.474415	0.863604
shin_1_palmitoylglycerophosphocholine	-0.0370912	0.963588	0.478493	0.863604
shin_mannitol	0.035462	1.0361	0.495083	0.863604
shin_5_oxoproline	-0.0354071	0.965212	0.496199	0.863604
shin_3_carboxy_4_methyl_5_propyl_2_furanpropanoate__CMPF_	0.036582	1.03726	0.500638	0.863604
shin_2_hydroxybutyrate__AHB_	0.0345924	1.0352	0.505732	0.863604
shin_1_stearoylglycerophosphocholine	-0.0349003	0.965702	0.506716	0.863604
shin_tyrosine	0.0344032	1.035	0.509583	0.863604
shin_taurodeoxycholate	0.0340866	1.03467	0.511936	0.863604
shin_threonine	0.0341387	1.03473	0.51289	0.863604
shin_methionine	0.0342148	1.03481	0.513122	0.863604
shin_myristate__14_0_	0.0340836	1.03467	0.51377	0.863604
shin_gamma_tocopherol	0.0339493	1.03453	0.515377	0.863604
shin_5_dodecenoate__12_1n7_	0.0332357	1.03379	0.524433	0.872881
shin_guanosine	-0.032832	0.967701	0.529965	0.876209
shin_lathosterol	0.0322384	1.03276	0.538899	0.885079
shin_2_linoleoylglycerophosphocholine_	-0.031811	0.96869	0.544106	0.887752
shin_alpha_hydroxyisovalerate	-0.0314312	0.969058	0.549682	0.890989
shin_creatinine	0.0308131	1.03129	0.557581	0.895834
shin_linolenate__alpha_or_gamma___18_3n3_or_6__	-0.0300902	0.970358	0.561149	0.895834
shin_arachidonate__20_4n6_	-0.0301984	0.970253	0.565988	0.895834
shin_malate	0.0299503	1.0304	0.569509	0.895834
shin_glycerol_3_phosphate__G3P_	-0.0294344	0.970995	0.570733	0.895834
shin_cyclo_leu_pro_	-0.0284252	0.971975	0.585527	0.907184
shin_1_stearoylglycerophosphoinositol	0.0283078	1.02871	0.588305	0.907184
shin_hexadecanedioate	0.0279586	1.02835	0.588938	0.907184
shin_4_acetamidobutanoate	0.0278578	1.02825	0.593683	0.908848
shin_10_heptadecenoate__17_1n7_	-0.0267332	0.973621	0.607718	0.918344
shin_serotonin__5HT_	-0.0263597	0.973985	0.613398	0.918344
shin_caprylate__8_0_	0.026138	1.02648	0.615708	0.918344
shin_3_dehydrocarnitine_	0.0259758	1.02632	0.619413	0.918344
shin_n_Butyl_Oleate	0.0258368	1.02617	0.621359	0.918344
shin_docosahexaenoate__DHA__22_6n3_	-0.0254687	0.974853	0.62479	0.918344
shin_dodecanedioate	-0.0254576	0.974864	0.625807	0.918344
shin_hydroxyisovaleroyl_carnitine	0.0246709	1.02498	0.635774	0.927483
shin_dimethylarginine__SDMA___ADMA_	-0.0243158	0.975977	0.640993	0.929628
shin_ADSGEGDFXAEGGGVR_	-0.0240218	0.976264	0.646792	0.930562
shin_ornithine	0.0237441	1.02403	0.649142	0.930562
shin_acetylcarnitine	0.0225044	1.02276	0.665493	0.942647
shin_tryptophan_betaine	-0.0223969	0.977852	0.667998	0.942647
shin_10_nonadecenoate__19_1n9_	-0.0219928	0.978247	0.673642	0.942647
shin_ascorbate__Vitamin_C_	0.0219031	1.02214	0.675821	0.942647
shin_N_acetylornithine	-0.021106	0.979115	0.685541	0.942647
shin_cis_4_decenoyl_carnitine	0.0209442	1.02117	0.689313	0.942647
shin_caprate__10_0_	-0.0204587	0.979749	0.696709	0.942647
shin_stearidonate__18_4n3_	0.0198671	1.02007	0.705118	0.942647
shin_hyodeoxycholate	-0.0197197	0.980473	0.705944	0.942647
shin_docosapentaenoate__n3_DPA__22_5n3_	0.0194542	1.01964	0.710543	0.942647
shin_eicosenoate__20_1n9_or_11_	0.0191246	1.01931	0.714465	0.942647
shin_cysteine_glutathione_disulfide	0.0190794	1.01926	0.715231	0.942647
shin_threonate	0.0190108	1.01919	0.716226	0.942647
shin_1_palmitoleoylglycerophosphocholine_	-0.0189506	0.981228	0.717333	0.942647
shin_isovalerate	-0.0187559	0.981419	0.719061	0.942647
shin_homocitrulline	0.0186515	1.01883	0.720909	0.942647
shin_biliverdin	-0.0182898	0.981876	0.726131	0.942647
shin_oleate__18_1n9_	-0.018268	0.981898	0.727013	0.942647
shin_stearoylcarnitine	0.0180756	1.01824	0.729791	0.942647
shin_3_hydroxybutyrate__BHBA_	-0.0177988	0.982359	0.735377	0.94494
shin_laurate__12_0_	-0.0170391	0.983105	0.743767	0.946875
shin_pyruvate	0.0168093	1.01695	0.748446	0.946875
shin_carnitine	0.0162295	1.01636	0.756224	0.946875
shin_2_tetradecenoyl_carnitine	-0.0161799	0.98395	0.756694	0.946875
shin_gamma_glutamylthreonine_	0.0159736	1.0161	0.758664	0.946875
shin_1_stearoylglycerol__1_monostearin_	0.0155259	1.01565	0.765953	0.946875
shin_linoleate__18_2n6_	-0.0155549	0.984565	0.766113	0.946875
shin_octadecanedioate	0.0154093	1.01553	0.767427	0.946875
shin_propionylcarnitine	0.0141811	1.01428	0.785602	0.960042
shin_kynurenine	-0.0138596	0.986236	0.79066	0.960042
shin_N1_methyladenosine	-0.0138019	0.986293	0.792014	0.960042
shin_beta_hydroxyisovalerate	-0.0132548	0.986833	0.799796	0.960042
shin_tetradecanedioate	-0.0128835	0.987199	0.804902	0.960042
shin_scyllo_inositol	-0.012522	0.987556	0.809244	0.960042
shin_tryptophan	0.0124269	1.0125	0.811606	0.960042
shin_2_hydroxystearate	-0.0117325	0.988336	0.822323	0.960042
shin_hypoxanthine	-0.0107656	0.989292	0.836819	0.960042
shin_androsterone_sulfate	-0.0106518	0.989405	0.837672	0.960042
shin_palmitate__16_0_	0.0103776	1.01043	0.842841	0.960042
shin_2_oleoylglycerophosphocholine_	-0.0100503	0.99	0.847662	0.960042
shin_3_methoxytyrosine	0.00988853	1.00994	0.848746	0.960042
shin_aspartate	0.0096621	1.00971	0.852712	0.960042
shin_octanoylcarnitine	0.00907072	1.00911	0.862486	0.960042
shin_glycerol	0.00879047	1.00883	0.86666	0.960042
shin_C_glycosyltryptophan_	0.00880109	1.00884	0.867088	0.960042
shin_indoleacetate	-0.00871691	0.991321	0.867539	0.960042
shin_allantoin	0.00840818	1.00844	0.872403	0.960042
shin_glutamine	0.00839506	1.00843	0.873011	0.960042
shin_1_linoleoylglycerophosphoethanolamine_	0.00805641	1.00809	0.878161	0.960042
shin_laurylcarnitine	0.00790297	1.00793	0.879184	0.960042
shin_15_methylpalmitate__isobar_with_2_methylpalmitate_	-0.00779584	0.992234	0.880909	0.960042
shin_alpha_ketoglutarate	0.00761463	1.00764	0.883758	0.960042
shin_1_arachidonoylglycerophosphocholine_	0.0074683	1.0075	0.886463	0.960042
shin_threitol	0.00735363	1.00738	0.888358	0.960042
shin_4_androsten_3beta_17beta_diol_disulfate_2_	-0.00697774	0.993047	0.893833	0.960042
shin_1_arachidonoylglycerophosphoinositol_	-0.00691658	0.993107	0.89441	0.960042
shin_2_hydroxypalmitate	-0.00679238	0.993231	0.896267	0.960042
shin_gamma_glutamyltyrosine	0.00677615	1.0068	0.89691	0.960042
shin_1_5_anhydroglucitol__1_5_AG_	0.00692855	1.00695	0.900053	0.960042
shin_epiandrosterone_sulfate	0.00644354	1.00646	0.901975	0.960042
shin_cortisol	0.00598915	1.00601	0.908248	0.962588
shin_1_oleoylglycerophosphocholine	0.00449562	1.00451	0.931019	0.977941
shin_cysteine	0.00440266	1.00441	0.932873	0.977941
shin_1_eicosadienoylglycerophosphocholine_	0.00428857	1.0043	0.934564	0.977941
shin_phenylacetylglutamine	0.00348845	1.00349	0.946799	0.986173
shin_inosine	0.00328094	1.00329	0.950385	0.986173
shin_heme_	0.0022726	1.00228	0.965204	0.993612
shin_HWESASXX_	0.00218266	1.00219	0.966779	0.993612
shin_1_oleoylglycerol__1_monoolein_	-0.00198995	0.998012	0.969573	0.993612
shin_ADpSGEGDFXAEGGGVR_	0.0013371	1.00134	0.979608	0.99411
shin_glycochenodeoxycholate	0.0011836	1.00118	0.981733	0.99411
shin_pelargonate__9_0_	-0.00111507	0.998886	0.983025	0.99411
shin_3_methylhistidine	0.000535339	1.00054	0.991807	0.99411
shin_fructose	-0.000490413	0.99951	0.992498	0.99411
shin_1_oleoylglycerophosphoethanolamine	-0.000385199	0.999615	0.99411	0.99411
