## Supplementary Tables for "Genetic Disruption of Serine Biosynthesis is a Key Driver of Macular Telangiectasia Type 2 Etiology and Progression": Table S5.xlsx

### Sheet: GenomicRiskLoci
GenomicLocus	uniqID	rsID	chr	pos	p	start	end	nSNPs	nGWASSNPs	nIndSigSNPs	IndSigSNPs	nLeadSNPs	LeadSNPs	New_GWS	From	pval.art	BETA.art	pval.ven	BETA.ven	pval.gly	BETA.gly	pval.ser	BETA.ser	pval.mac	BETA.mac
1	1:120257576:A:G	rs477992	1	120257576	2.20826e-15	120200606	120309158	86	18	6	rs477992;rs541503;rs666930;rs523395;rs10923897;rs619167	3	rs477992;rs10923897;rs619167	No	Gly Ser	0.7436	-0.0493	0.000795126	0.8054	6.091e-07	-0.0309	2.013e-80	-0.1837	2.597e-12	0.530628
2	2:131700:G:T	rs12623893	2	131700	2.971e-06	104197	178487	48	2	1	rs12623893	1	rs12623893	No	MacTel	0.0335	0.3163	0.203151	-0.3025	0.5958	0.0031	0.6767	0.0039	2.971e-06	-0.373966
3	2:211581142:C:T	rs3815630	2	211581142	7.61751e-143	211244863	212163763	1120	161	38	rs10932331;rs1027901;rs3856342;rs2664230;rs10804185;rs6721477;rs13005552;rs11681045;rs7607205;rs2371011;rs2287598;rs16844788;rs4673553;rs6736693;rs2111714;rs1981787;rs16845044;rs10490320;rs2193618;rs957749;rs12694210;rs986293;rs3815630;rs986294;rs16844859;rs2542929;rs6435586;rs1158374;rs4130275;rs13006521;rs13394054;rs796245;rs7580498;rs920211;rs524652;rs167648;rs167650;rs10197796	12	rs10932331;rs13005552;rs7607205;rs16844788;rs10490320;rs3815630;rs16844859;rs6435586;rs13394054;rs796245;rs920211;rs10197796	No	Gly Ser	0.1514	-0.2625	0.623164	-0.1444	2.23e-308	-0.3733	6.495e-31	-0.136	4.429e-08	-0.611014
4	3:27706298:C:T	rs9820465	3	27706298	1.924e-07	27680063	27721460	53	11	1	rs9820465	1	rs9820465	No	MacTel	0.8512	0.033	0.821408	-0.0635	0.3284	0.0071	0.9222	0.0011	1.924e-07	-0.568631
5	5:87813614:A:G	rs1035387	5	87813614	1.158e-16	87513775	87919700	307	47	2	rs1035387;rs12189274	1	rs1035387	No	Ven, Art	1.495e-09	-1.5593	1.14772e-08	2.3617	0.543	-0.0062	0.7533	0.005	1.158e-16	0.899755
6	6:160782662:A:G	rs9346816	6	160782662	1.31284e-07	160715560	160969738	134	20	1	rs9346816	1	rs9346816	No	Gly Ser	0.7975	0.0368	0.0876664	-0.3941	1.341e-07	0.0304	0.0003222	0.0327	0.001328	0.241376
7	7:56047215:C:T	rs4543497	7	56047215	2.22359e-15	55956436	56186249	122	12	2	rs4543497;rs2242508	1	rs4543497	Yes	Gly ser	0.3555	0.1523	0.20749	0.332	9.01e-28	-0.0732	3.292e-54	-0.1639	8.114e-06	0.356275
8	8:9183596:A:G	rs4841132	8	9183596	8.42874e-14	9167797	9219622	65	16	2	rs4841132;rs983308	1	rs4841132	Yes	Gly Ser	0.05552	0.4899	0.0294879	-0.8974	1.728e-34	0.1228	0.0001228	0.0615	0.04543	-0.298676
9	8:122526856:A:G	rs7823198	8	122526856	4.023e-06	122515010	122559579	38	11	1	rs7823198	1	rs7823198	No	MacTel	0.6115	-0.0853	0.309324	0.2728	0.03816	0.0143	0.1778	0.0146	4.023e-06	-0.412792
10	8:126482077:A:G	rs2954021	8	126482077	1.53116e-12	126474830	126507389	67	18	2	rs2954021;rs2980888	1	rs2954021	Yes	Gly Ser	0.3885	-0.1227	0.633407	0.1088	2.345e-21	-0.0544	2.398e-10	-0.0574	8.696e-05	-0.29303
11	9:6539067:A:G	rs4742212	9	6539067	1.19056e-09	6534015	6551214	28	3	2	rs4742212;rs2282160	1	rs4742212	Yes	Gly Ser	0.4733	0.1121	0.688393	-0.0995	3.057e-34	0.0769	0.0001691	0.0373	0.2819	0.0880109
12	9:15298666:C:T	rs675849	9	15298666	3.911e-06	15287247	15304782	20	1	1	rs675849	1	rs675849	No	MacTel	0.3135	0.2109	0.122381	-0.5125	0.01397	-0.0204	0.6538	0.0058	3.911e-06	0.455524
13	10:65295110:A:G	rs10995554	10	65295110	9.66604e-07	64878078	65384567	340	46	2	rs10995554;rs10761786	1	rs10995554	No	Gly Ser	0.1072	0.2483	0.627976	-0.1198	4.254e-05	-0.0248	0.002323	-0.0293	2.048e-05	-0.355818
14	10:108418384:A:G	rs11193003	10	108418384	1.91e-06	108374719	108422966	50	9	1	rs11193003	1	rs11193003	No	MacTel	0.367	0.1748	0.799049	-0.079	0.6754	0.0033	0.9549	0.0007	1.91e-06	0.445967
15	12:94235885:C:T	rs3858606	12	94235885	3.385e-06	94235885	94254818	4	1	1	rs3858606	1	rs3858606	No	MacTel	0.1413	-0.2254	0.360131	0.2216	0.5848	-0.0034	0.5036	-0.0065	3.385e-06	0.356275
16	16:81107748:C:T	rs1563075	16	81107748	1.79378e-13	80976886	81143675	228	30	2	rs1563075;rs2602431	1	rs1563075	Yes	Gly Ser	0.6861	-0.1084	0.376943	-0.3817	2.565e-28	0.1186	0.1189	0.0268	0.004657	0.345007
17	19:8778516:A:G	rs4804075	19	8778516	3.072e-07	8776880	8779163	3	2	1	rs4804075	1	rs4804075	No	MacTel	0.5024	0.113	0.33284	0.2606	0.5279	0.0043	0.6052	0.0055	3.072e-07	-0.504512

### Sheet: Genes
GenomicLocus	ensg	symbol	chr	start	end	strand	type	entrezID	HUGO	pLI	ncRVIS	posMapSNPs	posMapMaxCADD	eqtlMapSNPs	eqtlMapminP	eqtlMapminQ	eqtlMapts	eqtlDirection	minGwasP	IndSigSNPs
1	ENSG00000203859	HSD3B2	1	119957554	119965658	1	protein_coding	3284	HSD3B2	1.21147e-06	0.377712	0	0	1	5.1986e-06	0.0298151	GTEx_v6_Breast_Mammary_Tissue	-	NA	rs541503
1	ENSG00000143067	ZNF697	1	120162045	120190396	-1	protein_coding	90874	ZNF697	0.191081	2.02126	0	0	53	1.33117e-14	0	GTEx_v6_Cells_Transformed_fibroblasts:GTEx_v7_Cells_Transformed_fibroblasts:GTEx_v7_Testis:BIOS_eQTL_geneLevel	+	NA	rs541503;rs477992;rs523395
1	ENSG00000092621	PHGDH	1	120202421	120286838	1	protein_coding	26227	PHGDH	0.000436999	-0.0590143	75	15.96	73	-9	0	CMC_SVA_cis:GTEx_v6_Skin_Sun_Exposed_Lower_leg:GTEx_v6_Testis:GTEx_v7_Artery_Tibial:GTEx_v7_Brain_Hippocampus:GTEx_v7_Skin_Not_Sun_Exposed_Suprapubic:GTEx_v7_Skin_Sun_Exposed_Lower_leg:GTEx_v7_Testis:BIOS_eQTL_geneLevel	-	2.20826e-15	rs541503;rs477992;rs666930;rs523395;rs10923897;rs619167
1	ENSG00000134240	HMGCS2	1	120290619	120311528	-1	protein_coding	3158	HMGCS2	1.06117e-08	-0.542107	26	12.32	12	6.8324e-08	1.68e-06	GTEx_v7_Testis	-	8.22066e-07	rs619167;rs10923897
1	ENSG00000134250	NOTCH2	1	120454176	120612240	-1	protein_coding	4853	NOTCH2	1	0.0113357	0	0	7	-9	0.049	CMC_SVA_cis	NA	NA	rs541503
2	ENSG00000184731	FAM110C	2	38814	46870	-1	protein_coding	642273	FAM110C	8.70817e-08	0.00744277	0	0	2	3.99671e-05	0.00221502	GTEx_v7_Artery_Tibial	NA	NA	rs12623893
2	ENSG00000035115	SH3YL1	2	217730	266398	-1	protein_coding	26751	SH3YL1	1.00024e-05	-0.103902	0	0	45	3.29303e-234	0	xQTLServer_eQTLs:GTEx_v6_Adipose_Subcutaneous:GTEx_v6_Colon_Sigmoid:GTEx_v6_Esophagus_Gastroesophageal_Junction:GTEx_v6_Esophagus_Mucosa:GTEx_v6_Esophagus_Muscularis:GTEx_v6_Heart_Atrial_Appendage:GTEx_v6_Heart_Left_Ventricle:GTEx_v6_Muscle_Skeletal:GTEx_v6_Nerve_Tibial:GTEx_v6_Pancreas:GTEx_v6_Skin_Not_Sun_Exposed_Suprapubic:GTEx_v6_Skin_Sun_Exposed_Lower_leg:GTEx_v6_Thyroid:GTEx_v6_Whole_Blood:…	-	NA	rs12623893
2	ENSG00000143727	ACP1	2	264140	278283	1	protein_coding	52	ACP1	0.00220753	-0.305213	0	0	3	2.03182e-06	1.15686e-06	GTEx_v7_Artery_Tibial:GTEx_v7_Heart_Atrial_Appendage	NA	NA	rs12623893
3	ENSG00000078018	MAP2	2	210288782	210598842	1	protein_coding	4133	MAP2	0.999983	-1.17604	0	0	43	0.000631332	0.015097	SNIG	NA	NA	rs10804185
3	ENSG00000144406	UNC80	2	210636717	210864024	1	protein_coding	285175	UNC80	0.139839	-1.22473	0	0	71	-9	0.0273601	CMC_NoSVA_cis:PUTM:SNIG:TCTX	NA	NA	rs4130275;rs13006521;rs10804185;rs3856342;rs3815630;rs4673553
3	ENSG00000197713	RPE	2	210867289	210886300	1	protein_coding	6120	RPE	0.316665	-0.865025	0	0	1	3.07918e-05	0.0474063	GTEx_v7_Brain_Cerebellar_Hemisphere	NA	NA	rs13005552
3	ENSG00000115361	ACADL	2	211052663	211090215	-1	protein_coding	33	ACADL	3.5918e-08	-0.759266	0	0	5	8.36571e-06	0.00521854	GTEx_v7_Skin_Not_Sun_Exposed_Suprapubic	+	NA	rs7607205;rs6721477
3	ENSG00000115365	LANCL1	2	211295973	211342376	-1	protein_coding	10314	LANCL1	9.92098e-06	-0.236721	108	16.6	328	-9	0	CMC_SVA_cis:xQTLServer_eQTLs:GTEx_v6_Adipose_Visceral_Omentum:GTEx_v6_Artery_Aorta:GTEx_v6_Artery_Tibial:GTEx_v6_Esophagus_Muscularis:GTEx_v6_Lung:GTEx_v6_Spleen:GTEx_v6_Thyroid:GTEx_v7_Adipose_Subcutaneous:GTEx_v7_Adipose_Visceral_Omentum:GTEx_v7_Artery_Aorta:GTEx_v7_Artery_Tibial:GTEx_v7_Brain_Cerebellar_Hemisphere:GTEx_v7_Brain_Cerebellum:GTEx_v7_Esophagus_Gastroesophageal_Junction:GTEx_v7_Eso…	+	4.56727e-10	rs1027901;rs10932331;rs2664230;rs10804185;rs3856342;rs6721477;rs7607205
3	ENSG00000021826	CPS1	2	211342406	211543831	1	protein_coding	1373	CPS1	0.0833574	0.929214	327	19.96	428	-9	1.24639e-24	CMC_NoSVA_cis:CMC_SVA_cis:GTEx_v6_Adipose_Subcutaneous:GTEx_v6_Artery_Aorta:GTEx_v6_Artery_Tibial:GTEx_v6_Brain_Cerebellum:GTEx_v6_Breast_Mammary_Tissue:GTEx_v6_Cells_Transformed_fibroblasts:GTEx_v6_Esophagus_Mucosa:GTEx_v6_Esophagus_Muscularis:GTEx_v6_Lung:GTEx_v6_Muscle_Skeletal:GTEx_v6_Skin_Sun_Exposed_Lower_leg:GTEx_v7_Adipose_Subcutaneous:GTEx_v7_Adipose_Visceral_Omentum:GTEx_v7_Artery_Aorta…	+	3.10813e-60	rs10932331;rs2664230;rs1027901;rs3856342;rs10804185;rs6721477;rs7607205;rs13005552;rs2371011;rs11681045;rs2287598;rs16844788;rs16844859;rs957749;rs6435586;rs10490320;rs2111714;rs3815630;rs4130275;rs13394054;rs1981787;rs6736693
5	ENSG00000164180	TMEM161B	5	87485450	87565293	-1	protein_coding	153396	TMEM161B	0.003685	0.0123156	40	11.4	209	1.98015e-61	0	BIOS_eQTL_geneLevel	-	2.54e-05	rs12189274;rs1035387
6	ENSG00000112110	MRPL18	6	160210844	160219468	1	protein_coding	29074	MRPL18	0.000794103	1.58163	0	0	2	1.67454e-05	3.12531e-21	GTEx_v7_Adipose_Subcutaneous	+	NA	rs9346816
6	ENSG00000146477	SLC22A3	6	160769300	160876014	1	protein_coding	6581	SLC22A3	3.31639e-05	0.310629	65	13.04	129	-9	0	CMC_NoSVA_cis:CMC_SVA_cis:GTEx_v6_Adipose_Subcutaneous:GTEx_v6_Colon_Transverse:GTEx_v6_Esophagus_Mucosa:GTEx_v6_Nerve_Tibial:GTEx_v6_Ovary:GTEx_v6_Skin_Not_Sun_Exposed_Suprapubic:GTEx_v6_Skin_Sun_Exposed_Lower_leg:GTEx_v6_Testis:GTEx_v7_Adipose_Subcutaneous:GTEx_v7_Adipose_Visceral_Omentum:GTEx_v7_Brain_Anterior_cingulate_cortex_BA24:GTEx_v7_Brain_Caudate_basal_ganglia:GTEx_v7_Colon_Transverse:G…	+	1.31284e-07	rs9346816
6	ENSG00000198670	LPA	6	160952515	161087407	-1	protein_coding	4018	LPA	2.44223e-32	0.0421444	3	2.178	54	6.07448e-13	0	GTEx_v7_Liver:BIOS_eQTL_geneLevel	+	NA	rs9346816
7	ENSG00000249773	MRPS17	7	55954970	56022932	1	protein_coding	51373	MRPS17	NA	0.590237	35	13.13	72	5.94327e-37	0	BIOS_eQTL_geneLevel	-	1.87302e-09	rs4543497;rs2242508
7	ENSG00000178665	ZNF713	7	55955169	56009918	1	protein_coding	349075	ZNF713	0.0011152	1.28062	34	13.13	108	-9	0	CMC_SVA_cis:GTEx_v6_Lung:GTEx_v6_Thyroid:GTEx_v7_Adrenal_Gland:GTEx_v7_Brain_Cerebellum:GTEx_v7_Esophagus_Mucosa:GTEx_v7_Heart_Left_Ventricle:GTEx_v7_Skin_Sun_Exposed_Lower_leg:GTEx_v7_Testis:GTEx_v7_Thyroid:BIOS_eQTL_geneLevel	-	1.87302e-09	rs4543497;rs2242508
7	ENSG00000146729	GBAS	7	56019486	56067874	1	protein_coding	2631	GBAS	4.14827e-05	0.015874	29	12.37	111	-9	7.65482e-13	CMC_NoSVA_cis:CMC_SVA_cis:xQTLServer_eQTLs:GTEx_v6_Adipose_Subcutaneous:GTEx_v6_Brain_Cerebellum:GTEx_v6_Cells_EBV-transformed_lymphocytes:GTEx_v6_Cells_Transformed_fibroblasts:GTEx_v6_Colon_Transverse:GTEx_v6_Lung:GTEx_v6_Nerve_Tibial:GTEx_v6_Pancreas:GTEx_v6_Skin_Not_Sun_Exposed_Suprapubic:GTEx_v6_Skin_Sun_Exposed_Lower_leg:GTEx_v6_Stomach:GTEx_v6_Thyroid:GTEx_v7_Adipose_Subcutaneous:GTEx_v7_Br…	+	2.22359e-15	rs4543497;rs2242508
7	ENSG00000239789	MRPS17	7	56019512	56024192	1	protein_coding	51373	MRPS17	0.742814	0.590237	9	12.37	0	NA	NA	NA	NA	NA	rs4543497
7	ENSG00000146733	PSPH	7	56078744	56119297	-1	protein_coding	5723	PSPH	0.709723	-0.708093	30	9.544	16	1.33938e-09	7.72946e-75	GTEx_v6_Cells_Transformed_fibroblasts:GTEx_v7_Muscle_Skeletal:GTEx_v7_Prostate:GTEx_v7_Thyroid:BIOS_eQTL_geneLevel	NA	4.39168e-15	rs4543497;rs2242508
7	ENSG00000146731	CCT6A	7	56119323	56131682	1	protein_coding	908	CCT6A	0.998662	-0.83849	12	8.145	104	6.4964e-19	0	GTEx_v6_Adipose_Subcutaneous:GTEx_v6_Esophagus_Mucosa:GTEx_v6_Whole_Blood:GTEx_v7_Adipose_Subcutaneous:GTEx_v7_Esophagus_Mucosa:GTEx_v7_Heart_Left_Ventricle:GTEx_v7_Muscle_Skeletal:BIOS_eQTL_geneLevel	+	NA	rs2242508;rs4543497
7	ENSG00000129103	SUMF2	7	56131695	56148363	1	protein_coding	25870	SUMF2	5.52632e-05	0.0912924	17	8.456	112	-9	0	CMC_NoSVA_cis:CMC_SVA_cis:xQTLServer_eQTLs:GTEx_v6_Artery_Tibial:GTEx_v6_Brain_Anterior_cingulate_cortex_BA24:GTEx_v6_Cells_Transformed_fibroblasts:GTEx_v6_Esophagus_Mucosa:GTEx_v6_Esophagus_Muscularis:GTEx_v6_Nerve_Tibial:GTEx_v7_Adipose_Subcutaneous:GTEx_v7_Adipose_Visceral_Omentum:GTEx_v7_Artery_Aorta:GTEx_v7_Artery_Tibial:GTEx_v7_Brain_Anterior_cingulate_cortex_BA24:GTEx_v7_Brain_Caudate_basa…	-	7.15188e-12	rs4543497;rs2242508
7	ENSG00000164776	PHKG1	7	56148440	56160689	-1	protein_coding	5260	PHKG1	3.58054e-10	-0.0742834	25	8.843	95	1.66658e-11	0	BIOS_eQTL_geneLevel	-	7.15188e-12	rs4543497;rs2242508
7	ENSG00000106153	CHCHD2	7	56169262	56174269	-1	protein_coding	51142	CHCHD2	0.00022132	0.442134	25	10.44	35	-9	0	CMC_NoSVA_cis:CMC_SVA_cis:xQTLServer_eQTLs:GTEx_v6_Brain_Anterior_cingulate_cortex_BA24:GTEx_v6_Brain_Frontal_Cortex_BA9:GTEx_v6_Heart_Atrial_Appendage:GTEx_v6_Heart_Left_Ventricle:GTEx_v6_Muscle_Skeletal:GTEx_v6_Pancreas:GTEx_v6_Testis:GTEx_v6_Whole_Blood:GTEx_v7_Adrenal_Gland:GTEx_v7_Brain_Anterior_cingulate_cortex_BA24:GTEx_v7_Brain_Cortex:GTEx_v7_Brain_Frontal_Cortex_BA9:GTEx_v7_Brain_Nucleus…	+	3.45055e-09	rs4543497;rs2242508
7	ENSG00000185290	NUPR1L	7	56182374	56184093	-1	protein_coding	389493	NUPR1L	NA	0.202566	14	10.44	104	1.91399e-14	3.27504e-56	xQTLServer_eQTLs:GTEx_v6_Brain_Cerebellum:GTEx_v6_Thyroid:GTEx_v7_Esophagus_Mucosa:GTEx_v7_Pancreas:GTEx_v7_Thyroid:BIOS_eQTL_geneLevel	-	3.45055e-09	rs2242508;rs4543497
8	ENSG00000182319	SGK223	8	8175258	8244008	-1	protein_coding	157285	PRAG1	5.12369e-20	NA	0	0	1	2.20166e-05	3.50594e-56	GTEx_v7_Thyroid	NA	NA	rs4841132
8	ENSG00000104626	ERI1	8	8859657	8974256	1	protein_coding	90459	ERI1	0.000454685	0.94936	0	0	9	1.33219e-05	0.00965691	GTEx_v7_Artery_Aorta	-	NA	rs4841132
8	ENSG00000253426	RP11-10A14.4	8	9009252	9025646	1	protein_coding	NA	NA	NA	NA	0	0	25	3.34665e-07	0.000243125	BIOS_eQTL_geneLevel	-	NA	rs4841132
11	ENSG00000137033	IL33	9	6215805	6257983	1	protein_coding	90865	IL33	1.05456e-08	0.958134	0	0	22	2.73104e-08	8.53514e-05	GTEx_v6_Skin_Sun_Exposed_Lower_leg:GTEx_v7_Skin_Not_Sun_Exposed_Suprapubic:GTEx_v7_Skin_Sun_Exposed_Lower_leg	+	NA	rs4742212;rs2282160
11	ENSG00000178445	GLDC	9	6532464	6645650	-1	protein_coding	2731	GLDC	4.87945e-14	0.293403	28	15.26	26	-9	4.64083e-61	CMC_NoSVA_cis:CMC_SVA_cis:GTEx_v6_Thyroid:GTEx_v7_Thyroid	-	1.19056e-09	rs4742212;rs2282160
12	ENSG00000155158	TTC39B	9	15163620	15307358	-1	protein_coding	158219	TTC39B	1.06814e-11	0.0562606	20	7.553	19	1.38539e-25	1.06877e-19	GTEx_v6_Esophagus_Mucosa:GTEx_v6_Lung:GTEx_v6_Skin_Not_Sun_Exposed_Suprapubic:GTEx_v6_Skin_Sun_Exposed_Lower_leg:GTEx_v7_Adipose_Subcutaneous:GTEx_v7_Esophagus_Mucosa:GTEx_v7_Liver:GTEx_v7_Lung:GTEx_v7_Skin_Not_Sun_Exposed_Suprapubic:GTEx_v7_Skin_Sun_Exposed_Lower_leg:BIOS_eQTL_geneLevel	+	3.911e-06	rs675849
13	ENSG00000122877	EGR2	10	64571756	64679660	-1	protein_coding	1959	EGR2	0.619543	-0.491267	0	0	1	-9	0.049	CMC_SVA_cis	NA	NA	rs10995554
13	ENSG00000148572	NRBF2	10	64893050	64914783	1	protein_coding	29982	NRBF2	0.0821062	-0.409713	21	11.61	305	-9	0	CMC_SVA_cis:xQTLServer_eQTLs:GTEx_v6_Brain_Caudate_basal_ganglia:GTEx_v6_Brain_Cerebellum:GTEx_v6_Brain_Cortex:GTEx_v6_Brain_Frontal_Cortex_BA9:GTEx_v6_Esophagus_Mucosa:GTEx_v6_Esophagus_Muscularis:GTEx_v6_Heart_Atrial_Appendage:GTEx_v6_Heart_Left_Ventricle:GTEx_v6_Nerve_Tibial:GTEx_v6_Pancreas:GTEx_v6_Stomach:GTEx_v6_Testis:GTEx_v6_Thyroid:GTEx_v6_Whole_Blood:GTEx_v7_Adipose_Subcutaneous:GTEx_v7…	-	4.29827e-06	rs10995554;rs10761786
13	ENSG00000171988	JMJD1C	10	64926981	65225722	-1	protein_coding	221037	JMJD1C	1	-0.552974	176	21.4	48	-9	0.00492672	CMC_SVA_cis:GTEx_v6_Cells_Transformed_fibroblasts:GTEx_v7_Cells_Transformed_fibroblasts	-	2.47495e-06	rs10995554;rs10761786
13	ENSG00000165476	REEP3	10	65281123	65384883	1	protein_coding	221035	REEP3	0.0129813	1.39842	119	17.29	307	-9	2.25592e-13	CMC_SVA_cis:xQTLServer_eQTLs:GTEx_v6_Adipose_Subcutaneous:GTEx_v6_Cells_Transformed_fibroblasts:GTEx_v6_Testis:GTEx_v7_Adipose_Subcutaneous:GTEx_v7_Adipose_Visceral_Omentum:GTEx_v7_Adrenal_Gland:GTEx_v7_Artery_Tibial:GTEx_v7_Brain_Anterior_cingulate_cortex_BA24:GTEx_v7_Brain_Caudate_basal_ganglia:GTEx_v7_Cells_Transformed_fibroblasts:GTEx_v7_Esophagus_Gastroesophageal_Junction:GTEx_v7_Esophagus_M…	-	9.66604e-07	rs10761786;rs10995554
14	ENSG00000108018	SORCS1	10	108333421	108924292	-1	protein_coding	114815	SORCS1	0.969566	NA	50	15.03	0	NA	NA	NA	NA	1.91e-06	rs11193003
15	ENSG00000169372	CRADD	12	94071151	94288616	1	protein_coding	8738	CRADD	0.731813	-0.908619	4	6.514	0	NA	NA	NA	NA	3.385e-06	rs3858606
16	ENSG00000103121	CMC2	16	81009698	81053875	-1	protein_coding	56942	CMC2	0.00149211	0.46149	7	7.543	196	1.85072e-17	0	GTEx_v6_Colon_Transverse:GTEx_v6_Testis:GTEx_v7_Liver:GTEx_v7_Nerve_Tibial:GTEx_v7_Testis:BIOS_eQTL_geneLevel	-	0.000721947	rs2602431;rs1563075
16	ENSG00000166451	CENPN	16	81040103	81066719	1	protein_coding	55839	CENPN	3.16047e-05	-0.155599	23	13.51	216	1.85072e-17	0	GTEx_v6_Artery_Aorta:GTEx_v6_Esophagus_Mucosa:GTEx_v6_Nerve_Tibial:GTEx_v6_Testis:GTEx_v7_Adipose_Visceral_Omentum:GTEx_v7_Artery_Aorta:GTEx_v7_Brain_Putamen_basal_ganglia:GTEx_v7_Colon_Sigmoid:GTEx_v7_Colon_Transverse:GTEx_v7_Esophagus_Mucosa:GTEx_v7_Esophagus_Muscularis:GTEx_v7_Heart_Atrial_Appendage:GTEx_v7_Lung:GTEx_v7_Muscle_Skeletal:GTEx_v7_Nerve_Tibial:GTEx_v7_Pituitary:GTEx_v7_Skin_Not_Su…	-	3.38328e-12	rs2602431;rs1563075
16	ENSG00000166454	ATMIN	16	81069452	81080963	1	protein_coding	23300	ATMIN	0.000970633	1.87759	48	13.51	217	1.13518e-67	0	GTEx_v6_Muscle_Skeletal:GTEx_v6_Thyroid:GTEx_v7_Brain_Nucleus_accumbens_basal_ganglia:GTEx_v7_Heart_Atrial_Appendage:GTEx_v7_Muscle_Skeletal:GTEx_v7_Thyroid:BIOS_eQTL_geneLevel	-	3.38328e-12	rs1563075;rs2602431
16	ENSG00000166455	C16orf46	16	81087102	81110872	-1	protein_coding	123775	C16orf46	5.35422e-06	0.370056	153	14.79	183	-9	2.89997e-05	CMC_SVA_cis:GTEx_v6_Cells_EBV-transformed_lymphocytes:GTEx_v6_Thyroid:GTEx_v7_Cells_EBV-transformed_lymphocytes:GTEx_v7_Cells_Transformed_fibroblasts:GTEx_v7_Lung:GTEx_v7_Nerve_Tibial:GTEx_v7_Skin_Not_Sun_Exposed_Suprapubic:GTEx_v7_Thyroid	+	1.79378e-13	rs1563075;rs2602431
16	ENSG00000140905	GCSH	16	81115566	81130008	-1	protein_coding	2653	GCSH	0.0197283	0.964533	142	14.79	217	1.1714e-61	0	xQTLServer_eQTLs:GTEx_v6_Adipose_Subcutaneous:GTEx_v6_Adipose_Visceral_Omentum:GTEx_v6_Adrenal_Gland:GTEx_v6_Artery_Aorta:GTEx_v6_Artery_Tibial:GTEx_v6_Brain_Anterior_cingulate_cortex_BA24:GTEx_v6_Brain_Caudate_basal_ganglia:GTEx_v6_Brain_Cortex:GTEx_v6_Brain_Frontal_Cortex_BA9:GTEx_v6_Brain_Hypothalamus:GTEx_v6_Brain_Nucleus_accumbens_basal_ganglia:GTEx_v6_Cells_EBV-transformed_lymphocytes:GTEx_…	+	1.79378e-13	rs1563075;rs2602431

### Sheet: table
Rsid	Locus	MTAG-pvalue	New	P-val Art	P-val Ven	P-val Gly	P-val Ser	P-val MacTel
rs3815630	2q34	7.62e-143	No	0.151	0.623	2.23e-308	6.5e-31	4.43e-08
rs1035387	5q14.3	1.16e-16	No	1.5e-09	1.15e-08	0.543	0.753	1.16e-16
rs477992	1p12	2.21e-15	No	0.744	0.000795	6.09e-07	2.01e-80	2.6e-12
rs4543497	7p11.2	2.22e-15	Yes	0.356	0.207	9.01e-28	3.29e-54	8.11e-06
rs4841132	8p23.1	8.43e-14	Yes	0.0555	0.0295	1.73e-34	0.000123	0.0454
rs1563075	16q23	1.79e-13	Yes	0.686	0.377	2.57e-28	0.119	0.00466
rs2954021	8q24.1	1.53e-12	Yes	0.389	0.633	2.35e-21	2.4e-10	8.7e-05
rs4742212	9p24	1.19e-09	Yes	0.473	0.688	3.06e-34	0.000169	0.282
