## Supplementary Tables for "Genetic Disruption of Serine Biosynthesis is a Key Driver of Macular Telangiectasia Type 2 Etiology and Progression": Table S6.xlsx

### Sheet: Serine
endophenotype	beta	p-value	pval_BH
ltr	-0.537053	0.000899829	0.0134974
rpe_leak234	-0.428785	0.00739751	0.036135
Macular Thinning 5	-0.444172	0.00764718	0.036135
Macular Thinning 4	-0.399148	0.00963599	0.036135
out_leak234	-0.399224	0.0154644	0.0463931
Macular Thinning 1	-0.417263	0.0206165	0.0515412
Macular Thinning 3	-0.32451	0.0266627	0.0547878
rpe_leak5	-0.28598	0.0292201	0.0547878
irpe5	-0.384151	0.0361657	0.0602762
irpe234	-0.261474	0.0595298	0.0892946

### Sheet: SNPs
snp	endophenotype	beta	p-value	pval_BH
rs4948102	ltr	0.169638	0.000547676	0.0985816
rs4948102	rpe_leak5	0.128375	0.00130499	0.11745
rs477992	irpe234	0.118713	0.00365475	0.142676
rs9820286	irpe5	-0.227565	0.00455562	0.142676
rs73171800	Macular Thinning 1	-0.192477	0.00473782	0.142676
rs4948102	out_leak1	-0.129573	0.00485649	0.142676
rs9820286	Macular Slope 3	-0.186883	0.00554852	0.142676
rs715	irpe5	0.186281	0.00769903	0.168315
rs9820286	Macular Slope 5	-0.173657	0.00931683	0.168315
rs9820286	Macular Slope 4	-0.173593	0.00935081	0.168315
rs73171800	Macular Slope 3	0.147159	0.0112388	0.183908
rs715	Macular Thinning 5	0.155914	0.014731	0.219592
rs4948102	rpe_leak234	0.116724	0.0158594	0.219592
rs9820286	rpe_leak234	-0.16537	0.0188976	0.242969
rs9820286	F_holes	-0.0827491	0.0214056	0.256867
rs477992	F_blunted	-0.0831286	0.0281854	0.289247
rs73171800	Macular Thinning 78	-0.144505	0.0298042	0.289247
rs9820286	ret_det	-0.116438	0.0298185	0.289247
rs9820286	rpe_leak5	-0.122356	0.03138	0.289247
rs715	Macular Thinning 3	0.122402	0.0321385	0.289247
rs4948102	ies_cpi	0.0970971	0.0430969	0.369402
rs9820286	irpe234	-0.120315	0.0470198	0.384708
rs73171800	Macular Thinning 5	-0.123362	0.0501255	0.392286
rs715	Macular Thinning 4	0.113724	0.0568004	0.424862
rs73171800	Macular Slope 4	0.108289	0.0599306	0.424862
rs73171800	Macular Thinning 9	-0.0966913	0.061369	0.424862
rs4948102	lin_branch	0.0761541	0.0715957	0.435042
rs4948102	Macular Thinning 5	0.0905666	0.0719067	0.435042
rs35356316	rpe_leak5	0.11148	0.0728048	0.435042
rs73171800	Macular Thinning 2	-0.104068	0.0729363	0.435042
rs715	Macular Thinning 2	0.105379	0.0749238	0.435042
rs9820286	Macular Slope 2	-0.113247	0.0816474	0.449415
rs9820286	Macular Thinning 3	-0.110965	0.0842912	0.449415
rs73171800	rpe_leak5	0.0841654	0.0848895	0.449415
rs9820286	F_blunted	-0.0953907	0.0896647	0.460557
rs477992	out_leak234	0.0824011	0.0930919	0.460557
rs73171800	out_leak1	-0.0963787	0.0946701	0.460557
rs715	F_blunted	-0.0809243	0.0989853	0.468878
rs4948102	Macular Thinning 1	0.0884856	0.104363	0.481675
rs4948102	F_blunted	0.0619248	0.108843	0.489794
rs715	irpe234	0.0828358	0.117606	0.516317
rs73171800	Macular Slope 2	0.0869272	0.120955	0.518379
rs35356316	ltr	-0.117729	0.127144	0.532229
rs477992	F_holes	-0.0363661	0.135694	0.555111
rs9820286	ies_cpi	-0.102989	0.139199	0.556796
rs73171800	Macular Slope 5	0.0837766	0.145183	0.568107
rs73171800	out_leak234	-0.090312	0.149853	0.573906
rs73171800	Macular Thinning 4	-0.0836874	0.153077	0.574037
rs9820286	F_crystals	-0.114406	0.161002	0.586735
rs4948102	drv234	0.0714817	0.164197	0.586735
rs477992	out_leak1	0.0624625	0.166242	0.586735
rs73171800	F_blunted	-0.0636082	0.188691	0.628525
rs35356316	out_leak5	-0.0892342	0.189942	0.628525
rs715	inner_leak	-0.0729076	0.190001	0.628525
rs4948102	Macular Thinning 4	0.0607156	0.195254	0.628525
rs477992	Macular Thinning 4	0.0594081	0.195541	0.628525
rs9820286	lin_branch	0.0782134	0.204011	0.636576
rs73171800	F_crystals	-0.0890347	0.205119	0.636576
rs4948102	Macular Thinning 78	0.065483	0.220456	0.668741
rs715	Macular Thinning 1	0.0840113	0.225165	0.668741
rs9820286	Macular Thinning 1	0.0956879	0.226629	0.668741
rs4948102	F_crystals	0.0663944	0.237119	0.677138
rs4948102	Macular Slope 2	-0.0532297	0.23953	0.677138
rs4948102	Macular Slope 3	-0.0546594	0.243633	0.677138
rs9820286	Macular Thinning 7_sp	0.0713703	0.253952	0.677138
rs715	ltr	0.0711457	0.254398	0.677138
rs715	out_leak234	0.0714921	0.260376	0.677138
rs9820286	out_leak5	0.0703025	0.260707	0.677138
rs715	Macular Thinning 78	0.0764599	0.262841	0.677138
rs4948102	Macular Slope 4	-0.0518986	0.263331	0.677138
rs35356316	Macular Thinning 5	0.0876339	0.26834	0.680297
rs715	lin_branch	0.0587586	0.27306	0.68265
rs4948102	Macular Thinning 7_sp	0.0454599	0.298512	0.710793
rs477992	lin_branch	-0.0428417	0.301368	0.710793
rs9820286	vtv	-0.0709164	0.303105	0.710793
rs35356316	vtv	-0.0761624	0.306249	0.710793
rs477992	irpe5	0.0552528	0.306524	0.710793
rs477992	Macular Thinning 7_sp	0.0432573	0.30801	0.710793
rs35356316	Macular Thinning 9	0.0648084	0.321144	0.725888
rs4948102	out_leak234	0.0490167	0.327396	0.725888
rs73171800	out_leak5	-0.0524224	0.329677	0.725888
rs35356316	out_leak1	-0.0700222	0.333626	0.725888
rs4948102	Macular Thinning 3	0.0430247	0.334715	0.725888
rs715	Macular Slope 5	0.0563035	0.345062	0.728968
rs35356316	Macular Thinning 2	0.0687657	0.346125	0.728968
rs73171800	Macular Thinning 7_sp	-0.05031	0.350665	0.728968
rs4948102	F_holes	-0.0231519	0.352334	0.728968
rs4948102	vtv	0.0411249	0.384352	0.781523
rs477992	inner_leak	0.0371652	0.38642	0.781523
rs477992	hard_ex	0.0365921	0.394662	0.789245
rs477992	Macular Slope 4	0.0378116	0.403029	0.789245
rs9820286	out_leak234	-0.0608681	0.403392	0.789245
rs477992	rpe_leak234	0.0390327	0.410708	0.79227
rs4948102	Macular Thinning 2	0.0379672	0.413741	0.79227
rs35356316	Macular Thinning 4	0.0582533	0.429128	0.813085
rs9820286	Macular Thinning 4	-0.0485275	0.475163	0.879455
rs73171800	vtv	-0.0422261	0.476181	0.879455
rs9820286	Macular Thinning 9	-0.0410939	0.492889	0.879455
rs73171800	irpe5	-0.0461701	0.503693	0.879455
rs477992	drv234	0.0336788	0.504027	0.879455
rs35356316	out_leak234	-0.0516269	0.512289	0.879455
rs477992	Macular Thinning 3	0.0282725	0.515872	0.879455
rs4948102	Macular Thinning 9	0.0269557	0.519227	0.879455
rs73171800	irpe234	-0.0335623	0.520038	0.879455
rs477992	Macular Thinning 1	0.0338966	0.525243	0.879455
rs4948102	inner_leak	0.0277645	0.526012	0.879455
rs715	F_crystals	-0.0448833	0.529101	0.879455
rs35356316	F_crystals	-0.055511	0.529897	0.879455
rs715	rpe_leak234	0.0381909	0.53399	0.879455
rs4948102	irpe234	-0.0256902	0.537445	0.879455
rs477992	Macular Thinning 2	0.0257404	0.571428	0.920525
rs35356316	Macular Thinning 7_sp	0.0384821	0.572771	0.920525
rs73171800	rpe_leak234	0.0335374	0.580256	0.923274
rs35356316	lin_branch	-0.0356934	0.591714	0.923274
rs73171800	lin_branch	0.0283676	0.592456	0.923274
rs4948102	out_leak5	0.0227362	0.601826	0.923274
rs477992	Macular Thinning 9	0.021106	0.603815	0.923274
rs715	ies_cpi	-0.0308749	0.613162	0.923274
rs35356316	Macular Slope 3	-0.0365873	0.617891	0.923274
rs73171800	inner_leak	-0.0268066	0.624925	0.923274
rs477992	ies_cpi	0.0225118	0.631554	0.923274
rs715	Macular Thinning 7_sp	0.026805	0.634807	0.923274
rs9820286	inner_leak	0.0301731	0.635717	0.923274
rs35356316	Macular Thinning 1	0.0403961	0.637361	0.923274
rs715	out_leak1	0.0270625	0.642968	0.923274
rs715	ret_det	-0.0214671	0.646292	0.923274
rs477992	Macular Slope 3	-0.0204395	0.654059	0.927013
rs715	rpe_leak5	-0.0224078	0.666066	0.930155
rs715	Macular Thinning 9	0.0231286	0.667488	0.930155
rs73171800	ies_cpi	-0.0253916	0.671779	0.930155
rs35356316	ret_det	-0.0226253	0.696008	0.938641
rs35356316	Macular Slope 2	0.0263749	0.709471	0.938641
rs9820286	out_leak1	-0.02423	0.717577	0.938641
rs477992	Macular Thinning 5	0.0176815	0.719861	0.938641
rs35356316	ies_cpi	0.0257738	0.732635	0.938641
rs35356316	irpe5	0.0294339	0.734569	0.938641
rs35356316	Macular Slope 5	0.0240794	0.740376	0.938641
rs9820286	Macular Thinning 5	-0.0240091	0.742755	0.938641
rs35356316	Macular Thinning 3	-0.0225921	0.746459	0.938641
rs9820286	ltr	-0.0226834	0.750238	0.938641
rs35356316	rpe_leak234	0.0230985	0.761729	0.938641
rs35356316	F_holes	-0.0118056	0.762563	0.938641
rs35356316	Macular Thinning 78	0.0242968	0.771985	0.938641
rs477992	Macular Thinning 78	0.0149106	0.775039	0.938641
rs4948102	Macular Slope 5	0.0132363	0.775651	0.938641
rs35356316	inner_leak	0.0189952	0.782736	0.938641
rs35356316	hard_ex	-0.0185253	0.788328	0.938641
rs73171800	hard_ex	-0.0147115	0.788832	0.938641
rs715	out_leak5	-0.0149265	0.790327	0.938641
rs477992	Macular Slope 5	-0.0114074	0.800671	0.938641
rs715	F_holes	0.00794528	0.802103	0.938641
rs477992	Macular Slope 2	-0.0106593	0.808837	0.938641
rs715	vtv	0.0143021	0.811407	0.938641
rs477992	F_crystals	-0.0129003	0.814556	0.938641
rs73171800	F_holes	-0.00728073	0.814824	0.938641
rs477992	out_leak5	0.00977691	0.817209	0.938641
rs477992	vtv	-0.0104185	0.822191	0.938641
rs9820286	Macular Thinning 2	0.0149777	0.823918	0.938641
rs35356316	drv234	0.0163425	0.839982	0.946577
rs35356316	Macular Slope 4	0.0145356	0.841401	0.946577
rs9820286	drv234	0.0129401	0.862782	0.961817
rs73171800	ret_det	0.00780745	0.865635	0.961817
rs715	hard_ex	-0.00780703	0.888492	0.970096
rs35356316	F_blunted	-0.00851043	0.888614	0.970096
rs4948102	ret_det	0.00512595	0.889254	0.970096
rs715	Macular Slope 3	-0.00760147	0.899508	0.972332
rs35356316	irpe234	-0.0075766	0.907945	0.972332
rs715	drv234	0.00750798	0.908187	0.972332
rs477992	ret_det	0.00395029	0.912911	0.972332
rs4948102	irpe5	0.00562658	0.918716	0.972758
rs9820286	hard_ex	-0.00539181	0.932636	0.977664
rs715	Macular Slope 2	0.00477809	0.934499	0.977664
rs73171800	drv234	-0.00487959	0.939644	0.977664
rs477992	rpe_leak5	-0.00226304	0.953152	0.98602
rs715	Macular Slope 4	0.00128942	0.982711	0.998998
rs73171800	ltr	0.00110807	0.985592	0.998998
rs9820286	Macular Thinning 78	0.00127216	0.986856	0.998998
rs477992	ltr	0.000205844	0.996581	0.998998
rs4948102	hard_ex	-0.000111052	0.99798	0.998998
rs73171800	Macular Thinning 3	-6.95761e-05	0.998998	0.998998
