## Supplementary Tables for "Genetic Disruption of Serine Biosynthesis is a Key Driver of Macular Telangiectasia Type 2 Etiology and Progression": Table S7.xlsx

### Sheet: Macular Abnormalities
	Loss retinal tranparency	Leakage on the level of the outer capillary network (MacTel Area)	Leakage on the level of the RPE (MacTel Area)	Irregularities in RPE and RPE migration (MacTel area)	Leakage on the level of the RPE (Progression Area)	Linear Branching	Dilated Vessels	Leakage on the level of the outer capillary network (Progression Area)	Irregularities in RPE and RPE migration (Progression area)	DISCARDED	Inner Empty Spaces	Visible Telangiectatic Vessles	Leakage on the level of the outer capillary network (Foveal Area)
inner.empty.spaces	0.05	0.2	0.1	-0.01	-0.01	-0.03	0.05	-0.02	0.04	0.06	0.6	-0.02	-0.05
central.point.involved	-0.01	-0.12	-0.01	-0.09	0.02	0.05	-0.02	0.09	0	-0.04	0.69	0.07	0.05
outer.empty.spaces	0	0.2	0.05	0.13	0.1	0	0.08	-0.04	-0.03	-0.01	0.35	-0.06	-0.08
is.os.pr.break	0.07	0.26	0.1	0.41	0.06	-0.04	0.07	-0.05	-0.02	0.06	0.34	-0.02	-0.05
loss.of.onl	0	-0.11	-0.01	0.4	0.12	0.13	-0.07	-0.14	0.04	-0.04	0.19	0.14	0.04
hyper.reflectivity.on.temp.side	0.09	0.11	0.04	0.41	0.1	-0.01	0.04	-0.03	-0.08	0.07	0.11	0.07	0.05
intra.retinal.pigment.migration	-0.02	-0.05	0.04	0.67	0.06	0	0	0.07	0.1	-0.01	-0.08	0	0.03
loss_retinal_trans_02	0.91	0.02	-0.01	0.01	-0.01	0.02	0.01	-0.03	0.01	0.01	-0.03	-0.02	0
loss_retinal_trans_03	0.78	-0.06	0.03	0	0.05	0.02	-0.01	0.07	0	-0.01	-0.02	0.05	-0.01
loss_retinal_trans_04	0.84	-0.05	-0.03	-0.05	0.03	-0.03	0.01	0.05	0	0.01	0.03	-0.02	0.01
loss_retinal_trans_05	0.48	0.29	0.1	0.13	-0.07	0.04	0	-0.1	-0.04	-0.06	0.08	0.05	-0.03
visible_tele_vessels_01	0.04	-0.04	-0.04	0.03	0.01	0.06	0	-0.01	-0.02	-0.01	0.04	0.68	0.19
visible_tele_vessels_02	0.04	-0.07	0.01	0.04	0	0.06	0.07	0.13	-0.03	0	0.06	0.36	-0.16
visible_tele_vessels_03	0.01	-0.07	-0.03	0.06	0.07	0.05	0.11	0.19	0.02	0.01	-0.02	0.55	-0.18
visible_tele_vessels_05	0.09	0.32	0.16	-0.15	-0.05	-0.01	0	-0.07	0	-0.03	0.04	0.49	-0.08
dilated_retinal_vessels_01	0	-0.01	-0.03	0.03	0.1	0.07	0.53	-0.07	-0.11	0.01	-0.04	0.14	0.18
dilated_retinal_vessels_02	0.04	-0.04	0.01	-0.03	-0.03	0.06	0.6	0.09	0.02	0.05	0.02	-0.1	-0.06
dilated_retinal_vessels_03	0	-0.06	-0.02	0.05	0.01	0	0.66	0.06	0.08	-0.07	0.02	0.05	-0.02
dilated_retinal_vessels_04	-0.01	0.01	0	-0.05	-0.02	-0.01	0.57	-0.02	0.04	0.02	-0.01	-0.05	-0.01
dilated_retinal_vessels_05	0.05	0.38	0.09	-0.12	-0.02	-0.03	0.28	-0.03	-0.05	0.05	0.04	0.1	0.09
blunted_retinal_vessels_05	0.05	0.42	0.23	-0.13	-0.03	-0.03	0.07	0.01	-0.03	0.1	0.07	0.05	-0.07
irregular_rpe_01	0.02	-0.01	0.01	0.34	0.07	-0.01	0	0.03	0.34	0.13	-0.08	-0.01	0.18
irregular_rpe_02	0.03	-0.02	0	-0.01	0.06	0.08	0.02	-0.03	0.57	0.11	0.01	0.01	-0.03
irregular_rpe_03	0.03	-0.03	0.02	0.12	0.03	-0.03	0.04	0.08	0.6	-0.09	0	-0.02	0
irregular_rpe_04	-0.02	0.04	0	-0.09	0.02	0	0.01	-0.05	0.68	0.01	0.03	0.01	0
irregular_rpe_05	-0.02	0.02	0.07	0.7	0.04	0.03	0.04	0.07	0.08	0.1	-0.07	-0.01	0.01
neovasc_changes	0.04	-0.1	-0.03	-0.03	0.04	0.02	0.03	0.01	-0.06	0.65	-0.01	-0.01	0
scar_fib	-0.05	-0.05	-0.02	-0.02	0.08	0.01	-0.01	0.02	0.09	0.71	0	-0.02	0.01
retinal_atrophy	-0.05	0	0.07	0.33	0.04	0	-0.03	0.04	0.12	0.34	-0.03	0	0.09
lamellar_hole	0.09	0	-0.06	-0.08	-0.01	0.03	-0.03	0.08	-0.01	-0.02	0.4	0	0.16
stage	0.07	0.21	0.13	0.41	-0.03	-0.01	0.02	0	0.06	0.45	0.07	0.07	-0.01
rpe_leakage_01	0.01	0.04	0.48	-0.02	0.2	0.01	0.03	0.01	0.06	0.08	0	-0.02	0.16
rpe_leakage_02	0.05	0.03	0.06	0	0.75	0.01	0.02	-0.01	-0.01	0	0.02	-0.03	0.01
rpe_leakage_03	0.04	0.01	0.18	0	0.59	0	-0.01	0.1	0.03	-0.02	-0.03	0.05	-0.02
rpe_leakage_04	-0.01	0.01	-0.04	-0.01	0.75	-0.01	-0.01	-0.02	0.05	0.06	0.01	0.02	-0.02
rpe_leakage_05	0	-0.02	0.89	0.03	0.03	0	-0.02	0	-0.01	-0.01	0.01	-0.01	-0.02
type_leakage_rpe	0	-0.05	0.95	-0.01	0.01	0.01	0	0.01	0.01	-0.01	0	0	0
outer_cap_leakage_01	0.04	0.23	0.02	-0.01	-0.07	0.02	0.09	0.2	0.02	0.01	0.03	0.12	0.46
outer_cap_leakage_02	0.05	0.07	0.04	0.02	-0.01	0.01	0.04	0.7	-0.05	0.03	0.07	0.01	0.02
outer_cap_leakage_03	0.09	0.11	-0.02	0.04	0.07	0	0.01	0.6	0.03	0	0	0.1	0.01
outer_cap_leakage_04	0.04	0.06	0	-0.01	0.05	0.04	0.09	0.59	0.06	0.01	0	-0.05	0.03
outer_cap_leakage_05	0.05	0.83	-0.03	0.02	0.01	0.04	-0.01	0.05	0	-0.04	0.04	0.01	0.01
type_leakage_outercap	0.03	0.78	-0.03	0.04	0.05	0.03	-0.01	0.15	0	-0.02	0.06	0	0.06
faz	0.02	-0.06	0.05	0.22	0.07	0.07	0.06	0.1	0.04	0.11	0.14	0	0.35
linear_branch_02	0.01	-0.02	0.04	-0.03	-0.08	0.76	-0.03	0.02	0.01	0.02	0.04	-0.01	0
linear_branch_03	0.01	0.02	-0.05	0.04	0.1	0.66	0.02	0.01	0.02	-0.02	0	0.02	-0.05
linear_branch_04	-0.03	0.08	0.01	0.01	0.01	0.57	0.08	-0.02	-0.02	0	-0.08	-0.05	-0.01
linear_branch_05	0.03	0.09	0.06	-0.07	0.01	0.41	0	-0.06	-0.04	-0.01	-0.02	0.11	0.16

### Sheet: Macular Thickness
	Macular thickness (Fovea)	Macular thickness (MacTel Area)	Macular thickness nasal and iferior outer area	Macular thickness superor inner area	Macular thickness inferior inner area	Macular thickness Nasal outer area (spectralis specifc)	Macular thickness tenporal outer area	Macular thickness nasal inner area	DISCARDED
v01_stratus	0.83	0.05	-0.03	-0.05	0.03	0.02	-0.01	0.09	0.11
v02_stratus	0.04	0.18	0.13	0.17	0.49	0.06	-0.09	0	0.26
v03_stratus	0.17	-0.03	0.2	0.05	0.29	0.19	-0.07	0.43	0.18
v04_stratus	0.06	0.49	0	-0.11	0.13	0.22	0.2	0.36	0.02
v05_stratus	0.11	0.78	0.01	0.09	-0.01	-0.03	-0.02	-0.03	0.17
v06_stratus	0.03	0.04	0.66	-0.01	0.09	0.21	0.12	-0.17	0.14
v07_stratus	-0.01	0.15	0.66	0.02	0.05	0.38	-0.08	0.08	-0.05
v08_stratus	0.01	0.04	0.11	0.09	0.03	0.5	0.46	0.01	0.02
v09_stratus	0.04	0.07	0.14	0.21	-0.08	0.29	0.4	-0.13	0.29
volume_stratus	0.09	0.16	0.35	0.11	0.09	0.32	0.2	0.01	0.15
v01_Cirrus	0.63	0.18	-0.1	0.01	0.04	-0.05	0	0.13	0.22
v02_Cirrus	0.07	0.09	0	0.58	-0.01	-0.02	0.07	0.22	0.24
v03_Cirrus	0.14	0	0.1	0.44	0.15	-0.01	-0.03	0.43	0.06
v04_Cirrus	0.06	0.29	0.06	0.25	0.27	-0.09	0.12	0.32	-0.1
v05_Cirrus	0.02	0.55	-0.11	0.19	0.15	-0.13	0.18	0.08	0.12
v07_Cirrus	0.05	0.07	0.7	0.17	-0.11	0.08	0.08	0.15	-0.03
v08_Cirrus	0.05	-0.01	0.72	0.05	0.17	-0.27	0.1	0.02	0.02
v09_Cirrus	0.03	0	0.02	0.02	0.06	-0.05	0.94	0	-0.01
volume_Cirrus	0.09	0.16	0.5	0.13	0.07	-0.18	0.23	0.07	0.17
cube_average_Cirrus	0.1	0.15	0.5	0.13	0.07	-0.18	0.24	0.07	0.17
v01_spectralis	0.96	0	0.02	0.01	-0.02	-0.02	0	-0.03	-0.05
v02_spectralis	0.05	0.13	0.01	0.78	0.04	0.09	0.02	-0.06	0.02
v03_spectralis	0.12	0.01	0.05	0.28	0.35	0.12	-0.03	0.16	0.12
v04_spectralis	0.07	0.1	0.01	-0.01	0.73	0.1	0.08	0.04	0.03
v05_spectralis	0.05	0.82	0.07	0.05	0.07	0.04	-0.02	-0.02	-0.06
v07_spectralis	0.05	0.07	0.01	0.1	0.15	0.83	-0.06	0.05	0.04
v08_spectralis	0.11	-0.05	0.11	0.14	0.29	0.4	0.04	-0.03	-0.05
v09_spectralis	0.05	0.16	0.03	0.22	0.37	0.1	0.01	-0.09	-0.04
v01_sd_spectralis	0.89	0	0.02	-0.01	-0.02	-0.01	0.02	-0.04	-0.06
v02_sd_spectralis	0.03	0.05	0.05	0.83	0.04	0.01	0.06	-0.01	-0.03
v04_sd_spectralis	0.06	0.05	-0.01	0.04	0.73	-0.01	0.09	0.04	-0.06
v05_sd_spectralis	0.04	0.77	0.08	0.08	0.06	0.04	0.01	0.01	-0.05
centre_max_spectralis	0.83	-0.08	-0.01	0.06	0.02	0.03	-0.01	-0.07	-0.07

### Sheet: Discarded Macular Abnormalities
	Leakage on the level of the inner capillary network (MacTel Area)	Hard Exudates	Retinal Detachment
hard_exudates_02	-0.01	0.82	0.01
hard_exudates_05	0.01	0.79	-0.01
retinal_haem_cnv	0.02	0.13	0.5
retinal_detach	-0.01	-0.04	0.74
total_area_lesion	0	-0.01	0.58
inner_cap_leakage_05	0.78	0	0.02
type_leakage_innercap	0.91	0	-0.01
retinal_haem	0.04	0.14	0.23

### Sheet: Manual endophenotypes
	Blunted Retinal Vessels	Macular Hole	Crystalline Deposits
blunted_retinal_vessels_01	1	0	0
blunted_retinal_vessels_02	1	0	0
blunted_retinal_vessels_03	1	0	0
blunted_retinal_vessels_04	1	0	0
macular_hole	0	1	0
crystalline_deposits	0	0	1
